# Non-identifiability and the Blessings of Misspecification in Models of Molecular Fitness

**DOI:** 10.1101/2022.01.29.478324

**Authors:** Eli N. Weinstein, Alan N. Amin, Jonathan Frazer, Debora S. Marks

## Abstract

Understanding the consequences of mutation for molecular fitness and function is a fundamental problem in biology. Recently, generative probabilistic models have emerged as a powerful tool for estimating fitness from evolutionary sequence data, with accuracy sufficient to predict both laboratory measurements of function and disease risk in humans, and to design novel functional proteins. Existing techniques rest on an assumed relationship between density estimation and fitness estimation, a relationship that we interrogate in this article. We prove that fitness is not identifiable from observational sequence data alone, placing fundamental limits on our ability to disentangle fitness landscapes from phylogenetic history. We show on real datasets that perfect density estimation in the limit of infinite data would, with high confidence, result in poor fitness estimation; current models perform accurate fitness estimation because of, not despite, misspecification. Our results challenge the conventional wisdom that bigger models trained on bigger datasets will inevitably lead to better fitness estimation, and suggest novel estimation strategies going forward.
