## Supplemental code for "Non-identifiability and the Blessings of Misspecification in Models of Molecular Fitness": sequences_r0_c0_kmers_kmc_out_1_suf_6.tsv

AAAACA	98
AAAACC	1255
AACACA	811
AACACC	410
AACAGC	1
AACATA	6
AAGACA	560
AAGACC	454
AATACA	13
ACAACC	41
ACCACC	57
ACGACA	31
ACGACC	8
AGAACC	68
AGCAAC	1
AGCACC	787
AGGACC	631
AGTACC	242
ATAACA	90
ATAACC	1929
ATAATC	12
ATCACC	576
ATCATC	11
ATGACA	135
ATGACC	1725
ATGAGC	40
ATGATC	4
ATTACC	4
