## Supplemental code for "Non-identifiability and the Blessings of Misspecification in Models of Molecular Fitness": sequences_r0_c0_kmers_lag_4_file_0.tsv

[ACA	[[0,147,0,0,0],[0,9,0,0,0],[72,69,35,52,0]]
[ACC	[[0,0,0,6,0],[0,0,0,0,0],[12,7,5,9,0]]
[ACG	[[2526,10375,341,2689,0],[258,1009,28,271,0],[289,333,160,274,0]]
[[[A	[[0,80474,0,0,0],[0,8026,0,0,0],[0,8541,0,0,0]]
[[AC	[[147,6,15931,64390,0],[9,0,1566,6451,0],[228,33,1056,7224,0]]
[ACT	[[14006,33857,4559,11968,0],[1402,3328,480,1241,0],[1985,2147,1160,1932,0]]
[CCA	[[0,0,0,0,0],[0,0,0,0,0],[6,5,3,5,0]]
[CCC	[[0,0,0,0,0],[0,0,0,0,0],[0,1,1,0,0]]
[CCG	[[14,85,0,0,0],[6,6,0,0,0],[13,20,11,22,0]]
[[[C	[[0,16156,0,0,0],[0,1597,0,0,0],[0,614,0,0,0]]
[[CC	[[0,0,99,16057,0],[0,0,12,1585,0],[19,2,66,527,0]]
[CCT	[[9181,6833,26,17,0],[874,707,3,1,0],[148,158,91,130,0]]
[GCA	[[0,0,0,0,0],[0,0,0,0,0],[2,3,1,2,0]]
[GCC	[[0,0,0,0,0],[0,0,0,0,0],[0,0,0,1,0]]
[GCG	[[0,0,0,0,0],[0,0,0,0,0],[12,11,8,5,0]]
[[[G	[[0,0,0,0,0],[0,0,0,0,0],[0,274,0,0,0]]
[[GC	[[0,0,0,0,0],[0,0,0,0,0],[8,1,36,229,0]]
[GCT	[[0,0,0,0,0],[0,0,0,0,0],[57,74,32,66,0]]
[TCA	[[48,0,0,0,0],[5,0,0,0,0],[3,4,1,3,0]]
[TCC	[[0,0,0,0,0],[0,0,0,0,0],[0,0,0,1,0]]
[TCG	[[0,0,0,0,0],[0,0,0,0,0],[14,19,11,19,0]]
[[[[	[[80474,16156,0,3370,0],[8026,1597,0,377,0],[8541,614,274,571,0]]
[[[T	[[0,3370,0,0,0],[0,377,0,0,0],[0,571,0,0,0]]
[[TC	[[48,0,0,3322,0],[5,0,0,372,0],[11,1,63,496,0]]
[TCT	[[2439,713,101,69,0],[263,80,18,11,0],[129,144,87,136,0]]
AAAA	[[10549,19832,5571,249,0],[1043,2004,522,24,0],[522,927,268,161,0]]
AAAC	[[9490,14922,1462,221,0],[935,1540,136,20,0],[566,1227,72,128,10]]
AAAG	[[2172,1362,5164,27,0],[185,131,497,2,0],[621,200,44,37,0]]
AAAT	[[13304,4340,8707,0,0],[1346,453,836,0,0],[640,241,338,106,0]]
AACA	[[6772,12747,466,3058,1889],[699,1232,54,326,188],[683,575,136,173,41]]
AACC	[[2774,2805,4,115,32021],[288,298,2,12,3293],[864,175,6,48,2051]]
AACG	[[14,2,1453,1292,0],[0,0,136,136,0],[329,42,20,44,6]]
AACT	[[2649,4,1288,0,0],[278,1,145,0,0],[483,120,52,16,1]]
AAGA	[[1,10677,43,4,0],[0,1024,3,0,0],[183,1511,272,129,9]]
AAGC	[[903,977,1353,327,1],[91,104,131,37,0],[153,92,16,22,376]]
AAGG	[[2670,4835,437,7483,0],[255,459,43,735,0],[231,27,10,20,1]]
AAGT	[[1895,0,0,48,0],[178,0,0,5,0],[210,117,25,24,0]]
AATA	[[18654,10111,3632,1098,0],[1873,1016,358,124,0],[613,777,350,378,4]]
AATC	[[1365,2277,1025,0,141],[150,246,94,0,12],[302,174,48,79,156]]
AATG	[[12743,8785,1070,1053,0],[1273,865,94,110,0],[684,314,194,190,1]]
AATT	[[3844,579,1270,0,0],[398,58,151,0,0],[1183,194,834,225,0]]
ACAA	[[13822,7152,3307,2568,0],[1364,752,324,241,0],[877,867,513,557,0]]
ACAC	[[21176,38593,9224,1223,0],[2031,3807,909,130,0],[1004,1693,623,368,0]]
ACAG	[[2,1345,13,7,0],[0,143,3,0,0],[83,133,81,27,0]]
ACAT	[[1009,187,1653,3335,0],[91,20,154,350,0],[362,322,131,64,0]]
ACCA	[[8893,3070,3126,26863,0],[876,283,341,2673,0],[1335,923,565,1007,0]]
ACCC	[[2824,3014,0,7,0],[301,308,0,0,0],[528,398,34,68,0]]
ACCG	[[0,0,0,23,0],[0,0,0,5,0],[29,38,7,4,0]]
ACCT	[[1969,0,6,2,0],[205,0,0,0,0],[364,212,19,8,0]]
ACGA	[[10511,2428,9318,638,0],[1024,228,922,53,0],[1727,807,466,116,0]]
ACGC	[[24552,5143,14855,0,0],[2384,533,1464,0,0],[1053,168,711,34,0]]
ACGG	[[15476,371,341,4097,0],[1603,42,28,430,0],[1459,33,176,0,0]]
ACGT	[[21358,147,2689,0,0],[2201,9,271,0,0],[1165,181,291,17,0]]
ACTA	[[465,9771,14666,3,0],[57,958,1470,1,0],[512,570,2222,355,0]]
ACTC	[[10,3459,34814,0,0],[0,317,3415,0,0],[178,253,2273,55,0]]
ACTG	[[114,5370,4574,8,0],[11,559,480,0,0],[79,90,1183,27,0]]
ACTT	[[0,4,11968,0,0],[0,0,1241,0,0],[126,68,1937,7,0]]
AGAA	[[0,673,0,0,0],[0,68,0,0,0],[48,380,83,61,0]]
AGAC	[[5813,4747,2169,1334,0],[560,460,229,132,0],[146,1638,498,65,0]]
AGAG	[[0,1027,0,43,0],[0,90,0,3,0],[12,266,1,14,0]]
AGAT	[[315,107,0,0,0],[32,10,0,0,0],[125,221,17,6,0]]
AGCA	[[17,8015,802,2833,0],[1,787,85,289,0],[92,305,79,102,0]]
AGCC	[[1508,900,125,1370,0],[163,87,15,125,0],[147,225,86,48,0]]
AGCG	[[0,39,0,1339,0],[0,4,0,130,0],[20,37,27,28,0]]
AGCT	[[378,1728,0,0,0],[41,194,0,0,0],[192,180,46,12,0]]
AGGA	[[0,6152,0,0,0],[0,631,0,0,0],[13,656,118,60,0]]
AGGC	[[6221,517,3020,3585,0],[590,53,314,357,0],[66,66,353,31,0]]
AGGG	[[0,437,0,4,0],[0,43,0,0,0],[1,12,3,10,0]]
AGGT	[[14190,810,0,2,0],[1386,76,0,1,0],[131,103,15,11,0]]
AGTA	[[28,5764,74,7252,0],[2,565,12,724,0],[77,516,269,110,0]]
AGTC	[[1153,2513,1963,6738,0],[107,261,211,682,0],[74,606,568,103,0]]
AGTG	[[0,2,118,2,0],[0,0,11,0,0],[12,72,62,27,0]]
AGTT	[[1839,1599,0,48,0],[185,170,0,5,0],[34,309,221,40,0]]
ATAA	[[15404,23955,7927,820,0],[1563,2441,777,78,0],[379,862,275,208,0]]
ATAC	[[13679,1362,8779,64,0],[1376,132,927,11,0],[764,707,246,143,0]]
ATAG	[[30,856,1849,1226,0],[2,93,181,116,0],[158,234,101,64,0]]
ATAT	[[1890,1411,961,133,0],[214,143,98,16,0],[304,267,112,53,0]]
ATCA	[[1465,6054,20,1473,0],[153,576,3,163,0],[318,489,154,151,0]]
ATCC	[[814,11,0,1626,0],[81,0,0,183,0],[506,132,42,43,0]]
ATCG	[[0,0,12,1013,0],[0,0,0,94,0],[55,58,20,17,0]]
ATCT	[[0,0,0,0,0],[0,0,0,0,0],[265,162,14,10,0]]
ATGA	[[4667,25060,4145,227,0],[496,2520,420,19,0],[89,1319,290,118,0]]
ATGC	[[8665,1581,69,1,0],[855,167,11,0,0],[143,210,131,30,0]]
ATGG	[[201,498,71,1293,0],[18,42,10,127,0],[45,96,60,21,0]]
ATGT	[[692,395,0,0,0],[67,45,0,0,0],[162,172,68,22,0]]
ATTA	[[1462,3907,7920,949,0],[139,384,787,79,0],[674,1435,697,702,0]]
ATTC	[[59,3560,6754,0,0],[5,368,637,0,0],[120,206,108,77,0]]
ATTG	[[1673,3601,1233,295,0],[179,339,147,24,0],[485,863,531,516,0]]
ATTT	[[915,870,466,0,0],[77,88,42,0,0],[134,226,112,115,0]]
CAAA	[[21283,1450,1312,333,0],[2121,129,116,29,0],[966,414,466,113,0]]
CAAC	[[9086,392,7,1587,17],[923,41,0,171,1],[729,723,269,116,11]]
CAAG	[[8516,894,2698,528,0],[838,91,260,48,0],[1127,165,190,101,0]]
CAAT	[[2986,285,8935,59,0],[279,31,912,6,0],[616,189,521,98,0]]
CACA	[[14789,15670,7,1,8359],[1452,1460,0,1,811],[1459,885,52,140,24]]
CACC	[[36749,2734,0,0,18956],[3647,279,0,0,1830],[2162,237,18,51,1082]]
CACG	[[9626,14336,11190,4958,0],[920,1403,1170,509,0],[1428,526,699,508,3]]
CACT	[[1124,111,2819,0,0],[124,6,274,0,0],[705,126,55,38,0]]
CAGA	[[649,2,0,0,0],[67,0,0,0,0],[259,146,2,16,4]]
CAGC	[[1663,443,8,0,8],[172,50,0,0,1],[222,45,32,14,171]]
CAGG	[[2032,1,0,1,0],[229,0,0,0,0],[459,64,3,30,0]]
CAGT	[[2355,356,0,0,0],[232,40,0,0,0],[125,31,9,6,0]]
CATA	[[25255,8319,0,82,65],[2554,842,0,8,6],[715,371,57,69,4]]
CATC	[[5424,99,0,0,92],[526,14,0,0,11],[547,195,34,44,77]]
CATG	[[17427,31,0,0,0],[1758,4,0,0,0],[855,39,6,50,1]]
CATT	[[4966,3287,5072,870,0],[473,341,487,88,0],[755,82,426,87,0]]
CCAA	[[7654,3913,4954,72,0],[762,383,482,13,0],[741,481,881,266,0]]
CCAC	[[848,5035,18196,12,0],[91,495,1777,0,0],[997,1139,1677,328,0]]
CCAG	[[15,750,2019,2332,0],[1,77,226,231,0],[210,198,363,76,0]]
CCAT	[[17587,5086,14506,85,0],[1781,490,1485,4,0],[487,318,676,142,0]]
CCCA	[[3271,3095,1336,756,0],[344,320,120,74,0],[551,939,140,262,0]]
CCCC	[[4357,3443,0,0,0],[428,365,0,0,0],[700,383,48,72,0]]
CCCG	[[0,147,0,0,0],[0,12,0,0,0],[53,164,9,21,0]]
CCCT	[[7,0,0,0,0],[0,0,0,0,0],[160,131,7,6,0]]
CCGA	[[0,2509,14,0,0],[0,272,6,0,0],[50,223,19,14,0]]
CCGC	[[0,194,430,0,0],[0,32,40,0,0],[65,76,879,52,0]]
CCGG	[[0,125,0,0,0],[0,15,0,0,0],[15,121,11,4,0]]
CCGT	[[252,49,0,0,0],[28,5,0,0,0],[31,64,23,6,0]]
CCTA	[[977,2215,9183,572,0],[105,233,874,65,0],[212,494,203,108,0]]
CCTC	[[0,2,11441,0,0],[0,0,1166,0,0],[166,310,423,78,0]]
CCTG	[[0,2023,26,6,0],[0,190,3,0,0],[12,35,91,10,0]]
CCTT	[[0,2,17,0,0],[0,0,1,0,0],[18,21,131,5,0]]
CGAA	[[11701,1271,0,6249,0],[1135,144,0,655,0],[892,194,98,2181,0]]
CGAC	[[1609,1266,19648,2,0],[147,131,1919,0,0],[111,812,1144,64,0]]
CGAG	[[20,6622,1379,3960,0],[1,666,141,426,0],[24,205,30,268,0]]
CGAT	[[2,632,123,0,0],[0,57,8,0,0],[41,99,26,12,0]]
CGCA	[[15064,3605,0,16770,0],[1484,354,0,1615,0],[572,308,71,1210,0]]
CGCC	[[5337,0,278,653,0],[565,0,28,65,0],[206,194,123,39,0]]
CGCG	[[5867,1165,74,9174,0],[604,116,8,878,0],[603,429,542,630,0]]
CGCT	[[0,2057,34,0,0],[0,177,0,0,0],[82,93,73,25,0]]
CGGA	[[17916,31,0,11378,0],[1804,5,0,1139,0],[710,174,43,1947,0]]
CGGC	[[371,1602,1420,6,0],[42,190,136,1,0],[6,25,799,39,0]]
CGGG	[[0,0,0,341,0],[0,0,0,28,0],[10,48,8,166,0]]
CGGT	[[5019,0,0,0,0],[511,0,0,0,0],[14,18,5,1,0]]
CGTA	[[13140,7294,3928,8070,0],[1341,739,426,838,0],[582,574,284,1276,0]]
CGTC	[[7,14201,18742,70,0],[0,1373,1800,10,0],[96,771,725,128,0]]
CGTG	[[0,3051,1961,1154,0],[0,301,177,119,0],[15,108,70,281,0]]
CGTT	[[491,3694,2,19,0],[50,399,0,4,0],[9,272,275,52,0]]
CTAA	[[462,2,978,0,0],[58,0,104,0,0],[430,179,226,165,0]]
CTAC	[[12899,20,11416,0,0],[1277,0,1190,0,0],[946,455,350,133,0]]
CTAG	[[1177,2466,5683,16962,0],[123,236,553,1695,0],[220,435,171,1857,0]]
CTAT	[[36,0,539,0,0],[5,0,61,0,0],[257,126,184,60,0]]
CTCA	[[318,2294,0,0,0],[32,206,0,0,0],[300,218,29,94,0]]
CTCC	[[3461,650,2,0,0],[317,65,0,0,0],[654,155,46,64,0]]
CTCG	[[4132,3658,4814,35788,0],[440,334,490,3559,0],[284,527,206,2124,0]]
CTCT	[[0,0,0,0,0],[0,0,0,0,0],[163,62,14,11,0]]
CTGA	[[0,148,0,0,0],[0,11,0,0,0],[42,116,9,78,0]]
CTGC	[[4178,3,9307,0,0],[434,0,918,0,0],[58,50,138,14,0]]
CTGG	[[0,1,20,4680,0],[0,0,3,498,0],[57,285,38,1082,0]]
CTGT	[[0,14,0,0,0],[0,0,0,0,0],[20,35,7,7,0]]
CTTA	[[0,810,0,165,0],[0,74,0,16,0],[63,72,15,74,0]]
CTTC	[[4,887,6,0,0],[0,87,0,0,0],[48,54,49,19,0]]
CTTG	[[0,1470,1170,9414,0],[0,178,112,963,0],[61,375,50,1807,0]]
CTTT	[[0,0,0,0,0],[0,0,0,0,0],[10,8,3,3,0]]
GAAA	[[3888,1876,1833,13224,0],[369,198,177,1314,0],[129,24,66,790,0]]
GAAC	[[3570,3381,0,1271,0],[378,357,0,144,0],[112,355,25,159,34]]
GAAG	[[0,0,0,0,0],[0,0,0,0,0],[78,59,19,63,0]]
GAAT	[[4318,30,5157,5568,0],[428,6,510,596,0],[540,151,286,2050,0]]
GACA	[[28,59,0,1337,7471],[5,8,0,126,726],[159,83,21,22,89]]
GACC	[[1257,0,0,0,27850],[129,0,0,0,2818],[342,90,30,15,3934]]
GACG	[[8934,7518,3728,4028,0],[882,712,368,402,0],[815,418,678,436,11]]
GACT	[[7124,74,1162,0,0],[681,4,122,0,0],[309,89,69,35,1]]
GAGA	[[20,0,0,281,0],[1,0,0,30,0],[20,25,2,10,18]]
GAGC	[[7966,254,0,0,398],[784,19,0,0,40],[69,47,12,21,720]]
GAGG	[[1441,3,0,1834,0],[144,2,0,197,0],[26,21,1,5,1]]
GAGT	[[1782,2536,1,680,0],[207,262,0,61,0],[167,177,26,72,0]]
GATA	[[3735,388,17,0,0],[382,41,3,0,0],[140,139,78,46,8]]
GATC	[[875,5,0,0,66],[80,0,0,0,4],[114,92,41,29,313]]
GATG	[[2237,0,33,0,0],[235,0,5,0,0],[59,6,17,6,2]]
GATT	[[5327,84,18,0,0],[504,10,1,0,0],[968,103,668,137,1]]
GCAA	[[2901,17,2669,9501,0],[269,1,255,960,0],[179,64,59,461,0]]
GCAC	[[15417,8757,5205,2819,0],[1465,878,551,274,0],[428,276,203,126,0]]
GCAG	[[634,0,1,356,0],[66,0,0,40,0],[94,30,60,37,0]]
GCAT	[[13909,99,1176,10775,0],[1401,14,112,1035,0],[279,155,71,1070,0]]
GCCA	[[938,2829,644,6205,0],[98,315,73,655,0],[208,160,53,107,0]]
GCCC	[[1266,0,147,0,0],[129,0,12,0,0],[518,161,138,69,0]]
GCCG	[[2509,29,125,278,0],[272,1,15,28,0],[192,30,123,35,0]]
GCCT	[[118,0,2023,0,0],[10,0,190,0,0],[260,172,24,7,0]]
GCGA	[[6212,1379,0,99,0],[650,149,0,7,0],[1221,44,15,6,0]]
GCGC	[[10103,0,90,0,0],[993,0,11,0,0],[789,78,132,31,0]]
GCGG	[[1771,1289,0,0,0],[177,120,0,0,0],[1082,26,27,6,0]]
GCGT	[[2754,7883,0,2,0],[279,745,0,0,0],[890,255,28,73,0]]
GCTA	[[0,1276,0,0,0],[0,123,0,0,0],[155,238,86,57,0]]
GCTC	[[2602,652,1418,0,0],[238,65,162,0,0],[232,162,164,52,0]]
GCTG	[[34,3583,0,0,0],[0,358,0,0,0],[135,7,100,16,0]]
GCTT	[[170,890,0,0,0],[11,87,0,0,0],[66,26,83,4,0]]
GGAA	[[9120,0,0,8796,0],[923,0,0,881,0],[54,29,20,631,0]]
GGAC	[[230,6152,2080,1,0],[23,631,188,0,0],[70,672,148,136,0]]
GGAG	[[0,0,0,0,0],[0,0,0,0,0],[28,107,16,28,0]]
GGAT	[[3802,1,2147,5429,0],[392,0,232,515,0],[209,139,40,1768,0]]
GGCA	[[7,6919,0,109,0],[0,657,0,18,0],[33,99,26,15,0]]
GGCC	[[2308,487,29,0,0],[256,52,1,0,0],[108,130,75,28,1]]
GGCG	[[1736,1416,1303,3,0],[193,136,122,0,0],[569,302,494,294,0]]
GGCT	[[896,1,3583,5,0],[82,0,358,0,0],[166,150,60,18,0]]
GGGA	[[0,0,0,0,0],[0,0,0,0,0],[1,11,5,11,0]]
GGGC	[[437,0,0,4,0],[43,0,0,0,0],[39,49,87,21,0]]
GGGG	[[0,0,0,29,0],[0,0,0,5,0],[7,6,5,5,0]]
GGGT	[[71,361,0,0,0],[10,31,0,0,0],[138,124,22,47,0]]
GGTA	[[0,20891,47,378,0],[0,2074,5,31,0],[48,290,131,57,0]]
GGTC	[[50,494,1153,187,0],[5,37,106,22,0],[70,414,321,72,0]]
GGTG	[[0,3691,0,0,0],[0,401,0,0,0],[21,31,37,6,0]]
GGTT	[[1,1279,0,2,0],[0,153,0,0,0],[39,138,141,25,0]]
GTAA	[[30,0,0,13138,0],[2,0,0,1341,0],[225,53,34,451,0]]
GTAC	[[20425,2731,7422,4417,0],[2060,267,736,412,0],[964,233,384,205,0]]
GTAG	[[2210,0,1749,90,0],[234,0,195,14,0],[442,37,278,112,0]]
GTAT	[[5787,6,2652,7299,0],[616,0,292,691,0],[349,104,62,1103,0]]
GTCA	[[7,1195,8,0,0],[0,112,0,0,0],[173,51,40,26,0]]
GTCC	[[14249,0,169,4608,0],[1365,0,21,459,0],[1390,111,757,230,0]]
GTCG	[[15682,1041,3834,3398,0],[1506,101,389,336,0],[1081,88,774,258,0]]
GTCT	[[11073,0,2512,1,0],[1153,0,245,0,0],[350,95,121,40,0]]
GTGA	[[0,0,0,0,0],[0,0,0,0,0],[14,26,8,3,0]]
GTGC	[[5118,1535,90,1,0],[539,152,11,0,0],[144,58,97,35,0]]
GTGG	[[2079,0,0,0,0],[188,0,0,0,0],[103,21,68,26,0]]
GTGT	[[0,1154,0,2,0],[0,119,0,0,0],[169,196,24,72,0]]
GTTA	[[0,926,228,1177,0],[0,96,23,116,0],[33,42,15,10,0]]
GTTC	[[5378,0,1258,6,0],[583,0,150,0,0],[506,28,378,100,0]]
GTTG	[[277,0,0,0,0],[28,0,0,0,0],[434,11,330,101,0]]
GTTT	[[93,1,0,0,0],[12,0,0,0,0],[106,18,57,22,0]]
TAAA	[[481,2937,9,12545,0],[60,300,0,1268,0],[261,638,102,261,0]]
TAAC	[[2786,19024,1292,862,0],[263,1955,136,89,0],[201,839,75,269,5]]
TAAG	[[37,1305,7563,1388,0],[4,141,735,133,0],[278,235,36,175,0]]
TAAT	[[12887,153,852,66,0],[1318,12,84,5,0],[326,178,238,182,0]]
TACA	[[5260,41593,894,1788,72],[525,4168,92,162,13],[441,2076,80,492,16]]
TACC	[[1172,306,19,1856,2594],[109,32,3,193,246],[450,519,19,480,644]]
TACG	[[1795,12319,3573,11227,0],[167,1257,401,1163,0],[255,647,111,392,5]]
TACT	[[2,4237,238,4,0],[1,393,29,0,0],[177,277,43,117,0]]
TAGA	[[3,3384,1027,137,0],[0,357,90,12,0],[110,665,17,214,1]]
TAGC	[[1135,2229,17,1779,0],[115,217,3,198,0],[134,322,52,373,113]]
TAGG	[[9,8504,4,5684,0],[3,853,0,531,0],[131,404,12,205,0]]
TAGT	[[7086,9475,121,2758,0],[686,959,11,294,0],[470,1026,113,502,0]]
TATA	[[462,5066,312,3215,0],[50,547,31,339,0],[256,573,72,243,0]]
TATC	[[1348,70,0,0,0],[139,4,0,0,0],[149,262,27,299,50]]
TATG	[[1692,1500,960,34,0],[189,164,98,2,0],[218,155,5,178,0]]
TATT	[[101,6423,442,1381,0],[14,601,50,119,0],[602,132,467,138,0]]
TCAA	[[1,7,1706,124,0],[0,0,176,14,0],[162,436,130,140,0]]
TCAC	[[1385,6054,7485,0,0],[137,576,765,0,0],[131,442,661,102,0]]
TCAG	[[0,27,1,16,0],[0,3,0,1,0],[40,123,52,31,0]]
TCAT	[[1216,243,123,0,0],[137,27,11,0,0],[88,102,73,74,0]]
TCCA	[[3491,15097,10,3440,0],[322,1445,1,358,0],[269,2114,86,242,0]]
TCCC	[[11,1343,0,0,0],[0,120,0,0,0],[146,260,26,95,0]]
TCCG	[[0,363,0,0,0],[0,53,0,0,0],[19,820,1,42,0]]
TCCT	[[1672,4610,0,0,0],[188,459,0,0,0],[85,304,7,24,0]]
TCGA	[[2498,16209,2649,20,0],[260,1548,306,5,0],[367,1057,27,42,0]]
TCGC	[[784,931,905,2091,0],[76,93,91,177,0],[254,240,482,156,0]]
TCGG	[[12078,1614,0,922,0],[1168,192,0,81,0],[318,689,18,28,0]]
TCGT	[[8068,24941,3477,4204,0],[836,2424,326,453,0],[630,1220,132,512,0]]
TCTA	[[0,11073,2439,0,0],[0,1153,263,0,0],[121,582,172,107,0]]
TCTC	[[0,0,719,0,0],[0,0,80,0,0],[65,194,281,65,0]]
TCTG	[[0,2512,101,0,0],[0,245,18,0,0],[19,128,88,16,0]]
TCTT	[[805,1,69,0,0],[79,0,11,0,0],[14,55,142,8,0]]
TGAA	[[0,6278,0,28,0],[0,667,0,4,0],[15,82,18,154,0]]
TGAC	[[1243,16942,311,7023,0],[135,1725,28,675,0],[47,1289,568,238,0]]
TGAG	[[281,969,1899,996,0],[30,87,202,101,0],[11,291,7,132,0]]
TGAT	[[21,206,0,0,0],[2,17,0,0,0],[36,130,7,91,0]]
TGCA	[[0,13659,189,6247,0],[0,1370,21,640,0],[64,318,44,246,0]]
TGCC	[[1463,26,2509,118,0],[157,2,272,10,0],[67,337,96,347,0]]
TGCG	[[87,7573,1683,123,0],[9,748,167,16,0],[82,251,70,289,0]]
TGCT	[[2,886,0,1055,0],[0,94,0,98,0],[39,113,47,58,0]]
TGGA	[[0,2280,0,1,0],[0,206,0,0,0],[10,185,13,138,0]]
TGGC	[[6,705,18,890,0],[0,66,1,82,0],[62,202,420,303,0]]
TGGG	[[0,4,29,58,0],[0,0,5,8,0],[10,130,7,150,0]]
TGGT	[[2036,713,3691,1280,0],[203,63,401,152,0],[243,632,53,284,0]]
TGTA	[[0,1046,0,44,0],[0,97,0,6,0],[56,406,185,175,0]]
TGTC	[[0,1818,2097,6591,0],[0,174,215,684,0],[50,697,587,303,0]]
TGTG	[[0,0,0,0,0],[0,0,0,0,0],[3,123,49,147,0]]
TGTT	[[0,70,275,25,0],[0,11,28,3,0],[18,293,239,86,0]]
TTAA	[[76,7,1388,0,0],[5,2,132,0,0],[228,295,189,100,0]]
TTAC	[[2604,1834,1297,0,0],[247,184,135,0,0],[431,717,430,133,0]]
TTAG	[[1134,1838,4920,1162,0],[100,204,458,125,0],[187,288,202,78,0]]
TTAT	[[1342,1,34,915,0],[132,0,2,77,0],[234,290,198,123,0]]
TTCA	[[0,5381,16,109,0],[0,584,1,12,0],[74,574,22,63,0]]
TTCC	[[3514,693,192,48,0],[363,55,32,5,0],[161,129,37,82,0]]
TTCG	[[1562,12,5954,491,0],[173,2,562,50,0],[59,440,42,76,0]]
TTCT	[[0,6,0,805,0],[0,0,0,79,0],[75,142,15,22,0]]
TTGA	[[1639,311,0,0,0],[175,32,0,0,0],[124,681,134,65,0]]
TTGC	[[2134,997,0,1941,0],[203,122,0,192,0],[327,529,326,178,0]]
TTGG	[[1,1120,0,1747,0],[0,107,0,194,0],[141,585,131,83,0]]
TTGT	[[398,8943,0,368,0],[36,909,0,42,0],[471,1234,223,535,0]]
TTTA	[[9,92,906,1,0],[0,12,77,0,0],[42,162,28,59,0]]
TTTC	[[65,0,1,805,0],[9,0,0,79,0],[59,121,82,58,0]]
TTTG	[[0,1,465,0,0],[0,0,42,0,0],[24,111,29,39,0]]
TTTT	[[0,0,0,0,0],[0,0,0,0,0],[41,68,31,14,0]]
