## Supplemental code for "Non-identifiability and the Blessings of Misspecification in Models of Molecular Fitness": sequences_r0_c2_kmers_kmc_out_0_suf_6.tsv

AAAACA	254
AAAACC	3135
AACACA	2113
AACACC	1060
AACAGC	2
AACATA	13
AAGACA	1484
AAGACC	1139
AATACA	11
ACAACC	90
ACCACC	167
ACGACA	112
ACGACC	24
AGAACC	172
AGCAAC	7
AGCACC	1977
AGGACC	1490
AGTACC	623
ATAACA	207
ATAACC	4658
ATAAGC	1
ATAATC	39
ATCACC	1497
ATCATC	19
ATGACA	313
ATGACC	4260
ATGAGC	96
ATGATC	19
ATTACC	18
