## Supplemental code for "Non-identifiability and the Blessings of Misspecification in Models of Molecular Fitness": sequences_r0_c4_kmers_lag_1_file_0.tsv

[	[[5095,954,0,201,0],[8026,1597,0,377,0],[8541,614,274,571,0]]
A	[[16662,28222,6163,11003,1108],[26650,44938,9932,17546,1744],[22161,39551,11370,17907,218]]
C	[[18485,13181,14138,8771,5142],[29523,21183,22757,14039,8256],[23234,24308,20957,15894,9748]]
G	[[8975,8263,5295,9144,0],[14472,13335,8583,14564,0],[17025,13516,9084,13876,31]]
T	[[13941,9097,6081,3829,0],[22139,14705,9682,5952,0],[20246,16152,11847,12872,3]]
