## Supplemental code for "Non-identifiability and the Blessings of Misspecification in Models of Molecular Fitness": sequences_r0_c6_kmers_kmc_out_2_suf_4.tsv

AAAC	10
AACA	41
AACC	2051
AACG	6
AACT	1
AAGA	9
AAGC	376
AAGG	1
AATA	4
AATC	156
AATG	1
CAAC	11
CACA	24
CACC	1082
CACG	3
CAGA	4
CAGC	171
CATA	4
CATC	77
CATG	1
GAAC	34
GACA	89
GACC	3934
GACG	11
GACT	1
GAGA	18
GAGC	720
GAGG	1
GATA	8
GATC	313
GATG	2
GATT	1
GGCC	1
TAAC	5
TACA	16
TACC	644
TACG	5
TAGA	1
TAGC	113
TATC	50
