## Supplemental code for "Non-identifiability and the Blessings of Misspecification in Models of Molecular Fitness": sequences_r0_c6_kmers_kmc_out_2_suf_6.tsv

AAAAAC	3
AAAACA	19
AAAACC	771
AAAACG	4
AAAAGA	5
AAAAGC	149
AAAAGG	1
AAAATA	2
AAAATC	56
AAAATG	1
AACAAC	3
AACACA	10
AACACC	411
AACACG	2
AACAGA	1
AACAGC	60
AACATA	2
AACATC	26
AAGAAC	14
AAGACA	24
AAGACC	1445
AAGACG	6
AAGAGA	6
AAGAGC	255
AAGATA	4
AAGATC	106
AAGGCC	1
AATAAC	3
AATACA	8
AATACC	218
AATACG	2
AATAGC	39
AATATC	14
ACAAAC	1
ACAACA	4
ACAACC	361
ACAAGA	2
ACAAGC	69
ACAATC	20
ACCAAC	2
ACCACA	4
ACCACC	192
ACCAGC	34
ACCATC	14
ACGAAC	4
ACGACA	22
ACGACC	705
ACGACG	1
ACGAGA	4
ACGAGC	140
ACGATA	2
ACGATC	64
ACGATG	1
ACTACC	128
ACTAGC	26
ACTATC	11
AGAAAC	2
AGAACA	4
AGAACC	318
AGAACG	2
AGAAGA	1
AGAAGC	56
AGAATA	1
AGAATC	26
AGCAAC	1
AGCACA	3
AGCACC	173
AGCACG	1
AGCAGA	2
AGCAGC	22
AGCATC	18
AGGAAC	6
AGGACA	16
AGGACC	622
AGGACG	1
AGGAGA	2
AGGAGC	105
AGGATC	53
AGGATG	1
AGTAAC	1
AGTACA	1
AGTACC	92
AGTAGC	21
AGTATC	11
ATAAAC	4
ATAACA	14
ATAACC	601
ATAACT	1
ATAAGA	1
ATAAGC	102
ATAATA	1
ATAATC	54
ATCAAC	5
ATCACA	7
ATCACC	306
ATCAGA	1
ATCAGC	55
ATCATA	2
ATCATC	19
ATCATG	1
ATGAAC	10
ATGACA	27
ATGACC	1162
ATGACG	3
ATGACT	1
ATGAGA	6
ATGAGC	220
ATGAGG	1
ATGATA	2
ATGATC	90
ATGATT	1
ATTAAC	1
ATTACA	7
ATTACC	206
ATTACG	3
ATTAGA	1
ATTAGC	27
ATTATC	14
