## Supplemental code for "Non-identifiability and the Blessings of Misspecification in Models of Molecular Fitness": sequences_r0_c6_kmers_lag_3_file_0.tsv

[[A	[[0,1265,0,0,0],[0,8026,0,0,0],[0,8541,0,0,0]]
[AC	[[3,0,253,1009,0],[9,0,1566,6451,0],[228,33,1056,7224,0]]
[[C	[[0,239,0,0,0],[0,1597,0,0,0],[0,614,0,0,0]]
[CC	[[0,0,2,237,0],[0,0,12,1585,0],[19,2,66,527,0]]
[[G	[[0,0,0,0,0],[0,0,0,0,0],[0,274,0,0,0]]
[GC	[[0,0,0,0,0],[0,0,0,0,0],[8,1,36,229,0]]
[[[	[[1265,239,0,58,0],[8026,1597,0,377,0],[8541,614,274,571,0]]
[[T	[[0,58,0,0,0],[0,377,0,0,0],[0,571,0,0,0]]
[TC	[[1,0,0,57,0],[5,0,0,372,0],[11,1,63,496,0]]
AAA	[[561,401,149,423,0],[3593,2631,815,2635,0],[1878,2003,902,1325,0]]
AAC	[[402,536,47,70,0],[2499,3893,272,424,1],[1608,3144,441,672,60]]
AAG	[[185,71,251,22,0],[1027,363,1492,183,0],[2104,659,289,376,0]]
AAT	[[524,81,341,91,0],[3371,502,2342,607,0],[2122,759,1383,2436,0]]
ACA	[[385,1107,26,92,290],[2681,6877,146,615,1738],[2814,3688,324,879,170]]
ACC	[[647,69,1,34,1256],[4173,609,5,205,8187],[3830,1028,78,603,7711]]
ACG	[[345,696,305,392,0],[2227,4381,2103,2481,0],[3116,1966,1668,1654,25]]
ACT	[[417,608,157,184,0],[2486,3732,1050,1241,0],[3659,2759,1379,2138,2]]
AGA	[[13,249,23,7,0],[68,1381,93,42,0],[572,2347,293,369,32]]
AGC	[[174,73,28,32,8],[1162,390,134,235,41],[578,506,112,430,1380]]
AGG	[[93,196,7,241,0],[631,1314,43,1463,0],[847,516,26,260,2]]
AGT	[[210,191,1,58,0],[1303,1261,11,360,0],[972,1351,173,604,0]]
ATA	[[740,360,57,81,1],[4859,2446,392,471,6],[1724,1860,557,736,16]]
ATC	[[152,42,15,0,7],[895,264,94,0,27],[1112,723,150,451,596]]
ATG	[[532,152,28,12,0],[3455,1033,197,112,0],[1816,514,222,424,4]]
ATT	[[219,177,104,38,0],[1389,1010,689,207,0],[3508,511,2395,587,1]]
CAA	[[374,175,225,175,0],[2395,1136,1237,1228,0],[1959,1848,1583,1424,0]]
CAC	[[609,891,601,73,0],[3724,5756,4002,404,0],[2560,3550,3164,924,0]]
CAG	[[12,42,23,53,0],[67,223,229,272,0],[427,484,556,171,0]]
CAT	[[479,85,283,228,0],[3410,551,1762,1389,0],[1216,897,951,1350,0]]
CCA	[[293,342,84,571,0],[1640,2363,535,3760,0],[2369,4141,847,1623,0]]
CCC	[[122,112,0,0,0],[858,793,12,0,0],[1892,1203,247,304,0]]
CCG	[[44,15,2,4,0],[278,72,15,33,0],[306,1072,151,124,0]]
CCT	[[192,196,33,0,0],[1277,1166,193,1,0],[1017,977,148,175,0]]
CGA	[[299,345,168,15,0],[1934,2197,1234,65,0],[3365,2131,527,178,0]]
CGC	[[549,112,253,32,0],[3453,658,1606,177,0],[2161,562,2204,273,0]]
CGG	[[472,32,6,74,0],[2948,369,28,511,0],[2874,869,232,38,0]]
CGT	[[524,495,106,76,0],[3344,3183,597,453,0],[2716,1720,474,608,0]]
CTA	[[21,387,420,16,0],[162,2467,2607,66,0],[1000,1884,2683,627,0]]
CTC	[[39,78,770,0,0],[238,382,4823,0,0],[641,919,3141,250,0]]
CTG	[[1,213,62,0,0],[11,1352,501,0,0],[245,260,1462,69,0]]
CTT	[[16,16,185,0,0],[90,87,1253,0,0],[224,170,2293,24,0]]
GAA	[[344,128,0,216,0],[2058,879,0,1540,0],[1009,685,219,3027,0]]
GAC	[[151,474,380,138,0],[865,2947,2364,807,0],[374,4411,2358,503,0]]
GAG	[[7,117,47,80,0],[31,843,343,530,0],[75,869,54,442,0]]
GAT	[[86,17,30,80,0],[426,84,240,515,0],[411,589,90,1877,0]]
GCA	[[233,476,19,386,0],[1485,3168,106,2562,0],[763,1033,221,1575,0]]
GCC	[[183,30,50,34,0],[1141,141,316,200,0],[528,886,380,463,1]]
GCG	[[122,153,35,163,0],[806,1004,297,1024,0],[1286,1030,1141,1246,0]]
GCT	[[21,74,53,19,0],[123,465,358,98,0],[536,610,258,179,0]]
GGA	[[284,138,0,188,0],[1804,842,0,1139,0],[734,1026,179,2156,0]]
GGC	[[105,33,54,67,0],[675,309,451,440,0],[173,342,1659,394,0]]
GGG	[[0,6,0,8,0],[0,43,5,41,0],[28,196,23,331,0]]
GGT	[[328,30,49,18,0],[2110,170,401,153,0],[526,877,95,343,0]]
GTA	[[211,541,68,257,0],[1343,3475,443,1599,0],[763,1786,869,1618,0]]
GTC	[[16,293,365,200,0],[112,1845,2332,1398,0],[290,2488,2201,606,0]]
GTG	[[0,100,40,16,0],[0,702,188,119,0],[51,334,218,461,0]]
GTT	[[31,121,7,0,0],[235,733,28,12,0],[100,1012,876,203,0]]
TAA	[[255,351,155,223,0],[1628,2443,1013,1419,0],[1262,1389,724,924,0]]
TAC	[[735,106,457,76,0],[4960,583,2988,423,0],[3105,2112,1410,614,0]]
TAG	[[88,85,216,305,0],[459,533,1387,1950,0],[1007,994,752,2111,0]]
TAT	[[150,33,70,139,0],[967,143,453,784,0],[1144,787,556,1339,0]]
TCA	[[38,249,1,26,0],[190,1478,4,175,0],[868,1336,246,337,0]]
TCC	[[338,23,12,116,0],[2126,120,53,647,0],[2711,527,882,420,0]]
TCG	[[316,82,242,642,0],[2119,437,1441,4039,0],[1493,1132,1053,2494,0]]
TCT	[[214,9,33,14,0],[1416,80,263,90,0],[982,605,251,219,0]]
TGA	[[92,411,60,3,0],[671,2563,420,19,0],[269,2142,441,264,0]]
TGC	[[286,79,138,36,0],[2031,441,940,192,0],[672,847,692,257,0]]
TGG	[[45,25,1,102,0],[206,149,13,819,0],[346,987,297,1212,0]]
TGT	[[15,158,0,7,0],[103,1073,0,42,0],[822,1637,322,636,0]]
TTA	[[12,86,149,38,0],[139,566,887,211,0],[812,1711,755,845,0]]
TTC	[[106,76,132,13,0],[597,455,787,79,0],[733,409,617,254,0]]
TTG	[[33,74,43,152,0],[207,517,301,987,0],[1004,1360,940,2463,0]]
TTT	[[19,13,6,0,0],[89,88,42,0,0],[291,320,203,154,0]]
