## Supplemental code for "Non-identifiability and the Blessings of Misspecification in Models of Molecular Fitness": sequences_r0_c7_kmers_kmc_out_0_full_7.tsv

AAAAACA	47
AAAAACC	26
AAAAAGA	2
AAAAAGG	2
AAAAATG	1
AAAACAC	46
AAAACAT	1
AAAACGG	1
AAAAGAC	3
AAAAGGC	26
AAAAGGT	12
AAAATGC	1
AAACAAA	1
AAACAAC	12
AAACACA	46
AAACACC	3
AAACATA	1
AAACCAT	24
AAACGGC	4
AAACGGT	9
AAACTAC	3
AAAGACC	13
AAAGACT	1
AAAGCGT	15
AAAGGCA	21
AAAGGCC	5
AAAGGGC	1
AAAGGTA	12
AAATAAA	28
AAATAAC	3
AAATACA	27
AAATACG	40
AAATATA	1
AAATCAT	10
AAATCCA	5
AAATCCT	11
AAATCGT	6
AAATGAC	56
AAATGAG	6
AAATGCA	1
AAATGCC	1
AAATGGC	3
AAATGGT	4
AAATGTC	3
AACAAAA	11
AACAAAC	1
AACAACC	3
AACAACT	12
AACAAGA	17
AACACCC	1
AACAGCC	8
AACATTC	28
AACCACA	1
AACCATG	24
AACCCAC	13
AACCCAT	1
AACCTAT	3
AACGGCA	4
AACGGTA	9
AACGTAC	2
AACGTAT	9
AACTACA	22
AACTGAC	1
AACTGCA	14
AAGACTA	1
AAGCACC	12
AAGCCAT	8
AAGCGTA	15
AAGCTAC	3
AAGGACC	21
AAGGCAC	29
AAGGCCC	5
AAGGGCA	1
AAGGTAC	58
AAGGTAT	4
AAGTACA	6
AAGTACC	2
AAGTATG	2
AATAAAA	1
AATAAAC	24
AATAAAT	95
AATAACA	12
AATAACC	2
AATAACT	7
AATACAC	29
AATACAT	2
AATACGA	6
AATACGC	34
AATAGCC	6
AATAGGC	12
AATAGTC	4
AATATAT	10
AATCATA	10
AATCATC	1
AATCCAC	5
AATCCTA	11
AATCGTA	6
AATGAAC	36
AATGACT	57
AATGAGC	5
AATGAGT	10
AATGCAC	29
AATGCAT	28
AATGCCT	1
AATGGAC	2
AATGGCT	3
AATGGTA	4
AATGTAC	2
AATGTCT	3
AATTAGC	14
AATTAGT	7
AATTATT	14
AATTCAT	1
AATTCGT	3
AATTGGT	11
ACAAAAA	70
ACAAAAC	11
ACAAACA	3
ACAAACC	1
ACAAAGA	11
ACAACAA	31
ACAACTA	12
ACAAGAC	17
ACAAGCA	12
ACAAGTA	2
ACAATAA	14
ACAATCA	1
ACACAAA	40
ACACAAC	3
ACACAAG	14
ACACAAT	1
ACACACC	51
ACACCAA	82
ACACCAC	10
ACACCAG	19
ACACCAT	145
ACACCCC	18
ACACGAG	44
ACACGAT	8
ACACGGA	13
ACACGTA	3
ACACGTC	1
ACACTAA	2
ACACTAG	8
ACACTCC	1
ACAGCAG	4
ACAGCAT	3
ACAGCCC	8
ACAGTAC	1
ACATACA	5
ACATCAT	2
ACATGAC	6
ACATGAG	3
ACATGAT	1
ACATTCC	30
ACCAAAA	43
ACCAACA	17
ACCAAGA	24
ACCACAA	1
ACCACCA	8
ACCACGA	13
ACCAGCA	7
ACCAGGA	11
ACCAGTA	3
ACCATAA	100
ACCATCA	30
ACCATGA	68
ACCCACA	1
ACCCACC	12
ACCCATA	1
ACCCCAA	20
ACCCCAT	1
ACCCCCC	2
ACCGTAC	1
ACCTACA	19
ACCTATA	3
ACGAAAA	2
ACGAAAT	75
ACGAACT	15
ACGACAT	6
ACGACGA	3
ACGAGCA	29
ACGAGGA	15
ACGAGTC	18
ACGATCA	8
ACGCAAA	24
ACGCAAG	21
ACGCAAT	75
ACGCACT	29
ACGCATA	1
ACGCATT	44
ACGCCAG	6
ACGCCAT	35
ACGCGAA	41
ACGCGAC	11
ACGCGTA	5
ACGCGTC	68
ACGGAAA	43
ACGGAAT	29
ACGGATA	13
ACGGATG	13
ACGGATT	14
ACGGCAC	4
ACGGGTC	4
ACGGTAC	31
ACGTAAT	98
ACGTACA	17
ACGTACT	2
ACGTATA	37
ACGTATT	15
ACGTCGA	1
ACGTGCC	13
ACGTGTC	6
ACTAAAA	2
ACTACAC	81
ACTAGAC	14
ACTAGCA	9
ACTAGGA	1
ACTAGGC	1
ACTAGTA	49
ACTAGTC	39
ACTCCAA	20
ACTCCAT	1
ACTCGAC	3
ACTCGCA	8
ACTCGCG	2
ACTCGCT	11
ACTCGGA	7
ACTCGGC	5
ACTCGTA	55
ACTCGTC	124
ACTCGTG	24
ACTCGTT	37
ACTGACT	1
ACTGCAC	31
ACTGCAT	14
ACTGCGC	14
ACTGGTC	3
ACTGGTG	28
ACTTGCA	2
ACTTGCC	8
ACTTGGC	11
ACTTGTA	1
ACTTGTC	75
ACTTGTT	5
AGACGAA	5
AGACGGA	13
AGACTAC	1
AGACTGC	14
AGAGCAT	14
AGATACA	4
AGATCAT	1
AGCAGAA	4
AGCAGTC	2
AGCATAA	16
AGCATGA	14
AGCCACA	6
AGCCATG	8
AGCCCAC	6
AGCCCAT	8
AGCCTGC	9
AGCGTAC	3
AGCGTAT	12
AGCTACA	2
AGCTACG	2
AGCTCAA	2
AGCTCGA	11
AGGCACA	41
AGGCCCA	5
AGGCCGC	1
AGGCGAA	13
AGGCGGC	7
AGGCTGC	29
AGGGCAC	1
AGGTACA	77
AGGTACC	3
AGGTACG	12
AGGTACT	13
AGGTATA	4
AGGTCGC	12
AGTACAA	6
AGTACAC	4
AGTACGC	2
AGTACTC	7
AGTATAC	1
AGTATGA	13
AGTATGC	1
AGTATTC	38
AGTCACA	4
AGTCCGC	1
AGTCCTC	18
AGTCGAC	8
AGTCGGA	3
AGTCTAC	30
AGTCTGC	15
AGTTACA	6
AGTTAGA	1
AGTTATA	6
AGTTCAC	11
ATAAAAC	1
ATAAACA	1
ATAAACC	23
ATAAACT	3
ATAAATA	90
ATAAATC	5
ATAACAC	12
ATAACCA	1
ATAACCC	1
ATAACCT	3
ATAACGT	11
ATAACTA	7
ATAAGCT	3
ATAAGGC	8
ATAAGGT	50
ATAATGT	2
ATACAAC	2
ATACACA	2
ATACACC	100
ATACATA	2
ATACCAA	2
ATACCAG	2
ATACCAT	6
ATACCGT	1
ATACGAC	6
ATACGCC	34
ATACGGA	1
ATACGGT	22
ATAGCAT	2
ATAGCCA	6
ATAGGCA	12
ATAGTCA	4
ATATACA	10
ATATATA	10
ATATCAA	17
ATATGGT	4
ATCAAGA	17
ATCATAC	10
ATCATCA	2
ATCATGA	1
ATCCACC	5
ATCCCAA	1
ATCCTAA	8
ATCCTAC	1
ATCCTAT	2
ATCGTAC	3
ATCGTAT	3
ATGAACA	23
ATGAACC	13
ATGACTA	57
ATGAGAT	4
ATGAGCA	3
ATGAGCC	5
ATGAGGT	9
ATGAGTA	4
ATGAGTT	6
ATGATCA	1
ATGCACA	27
ATGCACC	2
ATGCATA	28
ATGCCAA	11
ATGCCAT	2
ATGCCTA	1
ATGCGGA	1
ATGGACA	2
ATGGCTA	3
ATGGTAC	8
ATGTACA	2
ATGTCTA	3
ATTAAGT	6
ATTACAT	3
ATTACCT	19
ATTACGT	15
ATTAGCC	1
ATTAGCT	14
ATTAGGT	38
ATTAGTT	7
ATTATTT	14
ATTCATA	1
ATTCCAA	1
ATTCCAG	1
ATTCCAT	29
ATTCGAA	3
ATTCGGA	35
ATTCGGT	10
ATTCGTT	3
ATTGAAC	14
ATTGCAC	7
ATTGCAT	3
ATTGCTC	6
ATTGCTT	10
ATTGGTT	11
ATTGTAC	1
ATTTAGA	14
ATTTCTT	3
ATTTGGT	3
CAAAAAC	73
CAAAAAG	2
CAAAACA	6
CAAAACC	68
CAAAAGG	12
CAAACAC	3
CAAACCA	1
CAAACGG	8
CAAAGAC	11
CAAATGG	4
CAACAAA	11
CAACAAC	3
CAACAAG	17
CAACACA	3
CAACACC	34
CAACTAC	12
CAAGACA	47
CAAGACC	25
CAAGCAC	12
CAAGGAC	21
CAAGTAC	2
CAAGTAT	2
CAATAAA	1
CAATAAC	13
CAATACA	3
CAATCAT	1
CAATGAA	24
CAATGCA	47
CAATGGA	2
CAATTAG	1
CACAAAA	68
CACAAAC	3
CACAAAG	11
CACAACA	3
CACAAGC	12
CACAAGT	2
CACAATA	13
CACAATC	1
CACACAA	3
CACACAC	49
CACACCA	50
CACACCC	17
CACACGA	1
CACACGG	9
CACAGTA	1
CACCAAA	43
CACCAAC	17
CACCAAG	22
CACCACC	16
CACCACG	2
CACCAGC	7
CACCAGG	11
CACCAGT	1
CACCATA	94
CACCATC	30
CACCATG	44
CACCCCA	18
CACCCCC	2
CACGAAA	15
CACGAAC	6
CACGACA	2
CACGAGC	29
CACGAGG	15
CACGATC	8
CACGCAA	63
CACGCAC	29
CACGCAT	26
CACGGAA	57
CACGGAT	13
CACGTAA	7
CACGTAT	29
CACGTCG	1
CACTAAA	2
CACTAGC	7
CACTAGG	1
CACTCCA	1
CACTGCA	29
CAGAACC	5
CAGCACC	9
CAGCAGA	4
CAGCATA	3
CAGCCCA	8
CAGGACC	15
CAGTACC	16
CAGTCGG	3
CATAAAC	3
CATAACA	6
CATAACC	135
CATAAGC	3
CATAAGG	31
CATAATC	1
CATAATG	2
CATACAC	61
CATACGG	1
CATATCA	1
CATCACC	44
CATCATC	2
CATGACA	9
CATGACC	122
CATGAGC	7
CATGATC	1
CATTACA	3
CATTACC	18
CATTACG	15
CATTAGC	1
CATTAGG	8
CATTCCA	30
CATTGAA	14
CATTGCA	7
CATTGCT	16
CATTGTA	1
CATTTCT	3
CCAAAAA	5
CCAAAAC	63
CCAACAC	37
CCAAGAC	38
CCAATAC	1
CCACAAA	7
CCACAAT	1
CCACAGT	1
CCACCAC	8
CCACCAT	23
CCACGAA	21
CCACGAC	2
CCACGCA	80
CCACGGA	28
CCACGTA	7
CCAGAAC	1
CCAGCAC	9
CCAGGAC	15
CCAGTAC	15
CCATAAC	125
CCATAAT	1
CCATATC	1
CCATCAC	42
CCATGAC	110
CCATGAG	4
CCCAAAA	24
CCCAACA	4
CCCACAA	1
CCCACAG	1
CCCACCA	18
CCCAGTA	8
CCCATAT	1
CCCATCA	9
CCCCAAA	19
CCCCAAC	3
CCCCACA	1
CCCCAGT	8
CCCCATC	1
CCCCCAA	2
CCCCCAG	8
CCCCCCA	6
CCGACGA	8
CCGACGC	13
CCGCCAG	4
CCGCGAA	1
CCGCGCA	1
CCGCGTC	1
CCGTAAT	1
CCGTACA	1
CCTAAGC	8
CCTACAC	20
CCTACGC	1
CCTAGCC	9
CCTAGGC	36
CCTAGGT	12
CCTAGTC	7
CCTATAT	3
CCTATGC	2
CCTCGAA	14
CCTCGCA	1
CCTCGCC	7
CCTCGGA	21
CCTCGTA	13
CCTCGTC	34
CCTGCGC	16
CGAAAAA	3
CGAAAAC	1
CGAAAAG	1
CGAAACA	12
CGAAATA	9
CGAAATG	69
CGAACTG	15
CGAATGA	6
CGAATTA	34
CGAATTC	3
CGAATTG	11
CGACATG	6
CGACCAC	11
CGACGAA	60
CGACGAC	3
CGACGCA	54
CGACGGA	13
CGACGTA	24
CGAGCAC	29
CGAGCAT	11
CGAGGAC	15
CGAGTAT	11
CGAGTCC	18
CGATCAC	8
CGCAAAA	12
CGCAAAC	8
CGCAAAT	4
CGCAAGG	21
CGCAATA	2
CGCAATG	73
CGCAATT	1
CGCACAC	8
CGCACGG	2
CGCACTG	29
CGCATAA	39
CGCATAC	1
CGCATTA	45
CGCATTG	38
CGCATTT	3
CGCCAGC	2
CGCCAGG	4
CGCCAGT	4
CGCCATG	35
CGCCGTA	1
CGCCTGC	7
CGCGAAA	1
CGCGAAT	41
CGCGACC	8
CGCGACG	3
CGCGCAC	2
CGCGCAT	13
CGCGTAG	5
CGCGTAT	1
CGCGTCG	69
CGCTCAC	11
CGGAAAA	24
CGGAAAC	4
CGGAAAG	16
CGGAAAT	27
CGGAATA	31
CGGAATG	24
CGGAATT	1
CGGATAA	39
CGGATGA	13
CGGATTA	36
CGGATTC	1
CGGCACA	4
CGGCCAC	5
CGGCGCA	7
CGGGTCG	4
CGGTACA	31
CGGTACG	9
CGGTACT	1
CGTAATA	98
CGTAATG	1
CGTACAC	21
CGTACGC	39
CGTACTC	6
CGTACTG	2
CGTAGAC	18
CGTAGGC	13
CGTATAA	3
CGTATAC	24
CGTATAT	13
CGTATCC	1
CGTATGC	11
CGTATTA	1
CGTATTC	10
CGTATTG	3
CGTATTT	3
CGTCCAC	93
CGTCCTC	18
CGTCGAC	97
CGTCGCC	1
CGTCGGA	25
CGTCGTC	25
CGTCTAC	1
CGTGCAC	5
CGTGCCG	13
CGTGGAC	19
CGTGTCG	6
CGTTACA	1
CGTTATA	2
CGTTCAC	37
CTAAAAC	2
CTAAGCC	8
CTACACA	13
CTACACC	86
CTACACG	8
CTACATC	2
CTACGAA	6
CTACGCA	1
CTACGCC	3
CTACGGA	3
CTACGTA	71
CTAGACT	14
CTAGCAC	7
CTAGCAG	2
CTAGCCT	9
CTAGGAC	1
CTAGGCC	1
CTAGGCG	7
CTAGGCT	29
CTAGGTC	12
CTAGTAC	9
CTAGTAT	40
CTAGTCC	1
CTAGTCG	8
CTAGTCT	45
CTAGTTC	11
CTATATC	3
CTATGCC	2
CTCAAGT	2
CTCACAC	1
CTCACGC	1
CTCACGG	10
CTCCAAA	1
CTCCAAC	14
CTCCAAG	5
CTCCATA	1
CTCCCCA	1
CTCCCCC	4
CTCGAAA	14
CTCGACC	3
CTCGAGT	11
CTCGCAA	1
CTCGCAC	8
CTCGCCT	7
CTCGCGC	2
CTCGCTC	11
CTCGGAA	4
CTCGGAT	24
CTCGGCC	5
CTCGTAC	42
CTCGTAG	26
CTCGTCC	111
CTCGTCG	53
CTCGTCT	1
CTCGTGC	5
CTCGTGG	19
CTCGTTC	37
CTGACTA	1
CTGCACA	31
CTGCATA	14
CTGCGCA	61
CTGCGGA	12
CTGCGTA	1
CTGGTAC	3
CTGGTCC	3
CTGGTGC	28
CTTACAC	3
CTTATAC	2
CTTCCCC	4
CTTCCGC	4
CTTGCAC	1
CTTGCAG	1
CTTGCCG	8
CTTGGCC	7
CTTGGCT	4
CTTGTAC	1
CTTGTCC	17
CTTGTCG	12
CTTGTCT	46
CTTGTTG	5
GAAAAAG	2
GAAAAAT	1
GAAAACG	1
GAAAAGA	1
GAAAAGG	24
GAAACAA	12
GAAACGG	4
GAAAGCG	15
GAAAGGG	1
GAAATAA	8
GAAATAT	1
GAAATCA	10
GAAATCC	11
GAAATCG	6
GAAATGA	62
GAAATGC	1
GAAATGG	3
GAAATGT	3
GAACACC	1
GAACAGC	8
GAACATT	28
GAACCCA	13
GAACTGA	1
GAACTGC	14
GAATAAA	3
GAATAAC	5
GAATACA	1
GAATAGC	6
GAATAGG	12
GAATAGT	4
GAATGAA	12
GAATGAG	9
GAATGCA	9
GAATTAG	20
GAATTAT	14
GAATTCA	1
GAATTCG	3
GAATTGG	11
GACATGA	6
GACATTC	2
GACCACG	11
GACGAAA	56
GACGAAC	9
GACGACG	3
GACGCAA	35
GACGCAT	19
GACGGAA	12
GACGGAT	26
GACGTAA	20
GACGTAC	2
GACGTAT	14
GACTACA	59
GACTGCG	14
GAGATAC	4
GAGCACC	32
GAGCATA	11
GAGCATG	14
GAGCCCA	5
GAGGACC	15
GAGGTAC	9
GAGTACA	4
GAGTATG	11
GAGTCCG	1
GAGTCCT	17
GAGTTAT	6
GATAACC	4
GATAACG	11
GATAAGG	24
GATACAA	2
GATACAC	2
GATCACC	9
GATCATG	1
GATGAGA	4
GATGAGG	9
GATTAAG	6
GATTAGG	30
GATTCGG	1
GCAAAAG	12
GCAAACG	8
GCAAATG	4
GCAAGGA	21
GCAATAC	2
GCAATGA	24
GCAATGC	47
GCAATGG	2
GCAATTA	1
GCACAAA	31
GCACAAT	12
GCACACA	52
GCACACC	15
GCACACG	10
GCACCCC	2
GCACGCA	1
GCACGGA	7
GCACGTA	26
GCACTGC	29
GCAGAAC	4
GCAGTCG	3
GCATAAA	3
GCATAAC	16
GCATAAG	34
GCATAAT	2
GCATACA	45
GCATACG	1
GCATGAC	14
GCATTAC	36
GCATTAG	9
GCATTGA	14
GCATTGC	23
GCATTGT	1
GCATTTC	3
GCCAACA	2
GCCAAGA	8
GCCAATA	1
GCCACAA	6
GCCACGG	12
GCCAGCA	2
GCCAGGA	4
GCCAGTA	4
GCCATGA	45
GCCCAAA	5
GCCCACC	6
GCCCATC	8
GCCGACG	21
GCCGCGC	1
GCCGTAA	1
GCCTACA	1
GCCTGCG	16
GCGAAAC	1
GCGAATG	6
GCGAATT	48
GCGACCA	8
GCGACGA	3
GCGCACG	2
GCGCATA	39
GCGCATT	42
GCGCGTA	1
GCGGAAA	1
GCGGAAT	12
GCGGCGC	7
GCGTACT	3
GCGTAGA	5
GCGTATA	3
GCGTATG	9
GCGTATT	2
GCGTCGA	68
GCGTCGC	1
GCTACAC	5
GCTACGA	1
GCTACGC	2
GCTACGT	3
GCTCAAG	2
GCTCACA	1
GCTCACG	11
GCTCCCC	5
GCTCGAG	11
GCTGCGC	28
GCTGCGT	1
GCTTACA	2
GCTTCCC	4
GCTTCCG	4
GGAAAAG	24
GGAAACG	4
GGAAAGC	15
GGAAAGG	1
GGAAATC	27
GGAATAA	8
GGAATAC	1
GGAATAG	22
GGAATGA	15
GGAATGC	9
GGAATTC	1
GGACATT	2
GGACGGA	12
GGACGTA	7
GGATAAC	15
GGATAAG	24
GGATGAG	13
GGATTAA	6
GGATTAG	30
GGATTCG	1
GGCACAA	43
GGCACAC	3
GGCCACG	12
GGCCCAA	5
GGCCGCG	1
GGCGAAT	13
GGCGCAT	7
GGCGGCG	7
GGCTACA	3
GGCTACG	4
GGCTGCG	29
GGGCACA	1
GGGTCGA	4
GGTACAA	23
GGTACAC	91
GGTACAT	4
GGTACCC	3
GGTACGC	25
GGTACTC	14
GGTATAT	4
GGTCCAC	3
GGTCGAC	4
GGTCGCG	12
GGTGCAC	27
GGTGCGC	1
GGTTCGA	11
GTAATAA	88
GTAATAC	1
GTAATAT	9
GTAATGA	1
GTACAAA	2
GTACAAC	26
GTACAAT	1
GTACACA	40
GTACACC	19
GTACACG	50
GTACACT	11
GTACATG	4
GTACCCC	3
GTACGCA	21
GTACGCC	4
GTACGCG	41
GTACTCC	20
GTACTCG	7
GTACTGC	2
GTAGACG	18
GTAGGCG	13
GTATAAG	3
GTATACC	3
GTATACG	22
GTATATC	13
GTATATG	4
GTATCCC	1
GTATGAC	13
GTATGCC	11
GTATGCG	1
GTATTAC	1
GTATTCC	1
GTATTCG	47
GTATTGC	3
GTATTTG	3
GTCACAA	4
GTCCACG	113
GTCCGCG	1
GTCCTCG	36
GTCGACG	127
GTCGCCG	1
GTCGCGC	12
GTCGGAA	3
GTCGGAT	25
GTCGTCG	25
GTCTACA	3
GTCTACG	77
GTCTGCG	15
GTGCACG	32
GTGCCGA	13
GTGCGCG	1
GTGGACG	19
GTGTCGA	6
GTTACAG	7
GTTAGAT	1
GTTATAC	6
GTTATAG	2
GTTCACG	48
GTTCGAG	11
GTTGACG	5
TAAAACC	3
TAAACAA	1
TAAACCA	23
TAAACTA	3
TAAATAA	23
TAAATAC	67
TAAATCC	5
TAACACA	12
TAACCAC	1
TAACCCA	1
TAACCTA	3
TAACGTA	11
TAACTAC	7
TAAGCCA	8
TAAGCTA	3
TAAGGCA	8
TAAGGTA	50
TAAGTAC	6
TAATAAA	88
TAATACA	1
TAATATA	9
TAATGAC	1
TAATGTA	2
TACAAAA	2
TACAACA	28
TACAATA	1
TACACAA	55
TACACAC	2
TACACCA	206
TACACGA	51
TACACGG	4
TACACGT	3
TACACTA	10
TACACTC	1
TACAGCA	7
TACATAC	5
TACATCA	2
TACATGA	4
TACCAAG	2
TACCAGT	2
TACCATA	6
TACCCCA	3
TACCGTA	1
TACCTAC	19
TACGAAA	6
TACGACA	6
TACGCAA	22
TACGCCA	41
TACGCGA	41
TACGGAA	3
TACGGAT	1
TACGGTA	22
TACGTAA	71
TACGTAC	15
TACTCCA	20
TACTCGG	7
TACTGCA	2
TAGACGA	5
TAGACGG	13
TAGACTG	14
TAGAGCA	14
TAGATCA	1
TAGCACC	7
TAGCAGT	2
TAGCATA	2
TAGCCAC	6
TAGCCCA	1
TAGCCTG	9
TAGCTAC	1
TAGCTCA	2
TAGCTCG	11
TAGGACC	1
TAGGCAC	12
TAGGCCG	1
TAGGCGA	13
TAGGCGG	7
TAGGCTG	29
TAGGTAC	38
TAGGTCG	12
TAGTACG	2
TAGTACT	7
TAGTATA	1
TAGTATG	1
TAGTATT	38
TAGTCAC	4
TAGTCCT	1
TAGTCGA	8
TAGTCTA	30
TAGTCTG	15
TAGTTAC	6
TAGTTAG	1
TAGTTCA	11
TATAAGG	3
TATACAC	10
TATACCA	10
TATACCG	1
TATACGG	22
TATAGCA	2
TATATAC	10
TATATCA	16
TATATGG	4
TATCAAG	17
TATCCCA	1
TATGACC	13
TATGCCA	13
TATGCGG	1
TATGGTA	4
TATTACC	1
TATTCCA	1
TATTCGA	3
TATTCGG	44
TATTGCA	3
TATTTAG	14
TATTTGG	3
TCAAGAC	17
TCAAGTA	2
TCACAAA	4
TCACACC	1
TCACGCA	37
TCACGGA	22
TCATACA	11
TCATCAC	2
TCATGAC	1
TCCAAAA	1
TCCAACA	14
TCCAAGA	6
TCCACCA	5
TCCACGA	10
TCCACGC	80
TCCACGG	16
TCCACGT	7
TCCAGAA	1
TCCATAA	26
TCCATCA	3
TCCATGA	1
TCCCAAC	1
TCCCCAC	1
TCCCCCA	4
TCCCCCC	4
TCCGCCA	4
TCCGCGA	1
TCCTAAG	8
TCCTACG	1
TCCTATG	2
TCCTCGA	14
TCCTCGC	1
TCCTCGG	21
TCGAAAA	3
TCGAAAC	11
TCGAAAT	3
TCGACCA	3
TCGACGA	49
TCGACGC	41
TCGACGG	13
TCGACGT	24
TCGAGCA	11
TCGAGTA	11
TCGCAAT	1
TCGCACA	8
TCGCCGT	1
TCGCCTG	7
TCGCGCA	14
TCGCTCA	11
TCGGAAA	27
TCGGAAT	15
TCGGATA	26
TCGGATT	23
TCGGCCA	5
TCGGTAC	10
TCGTACA	3
TCGTACG	39
TCGTACT	3
TCGTAGA	13
TCGTAGG	13
TCGTATC	1
TCGTATG	2
TCGTCCA	93
TCGTCCT	18
TCGTCGA	28
TCGTCGG	25
TCGTCGT	25
TCGTCTA	1
TCGTGCA	5
TCGTGGA	19
TCGTTAC	1
TCGTTAT	2
TCGTTCA	37
TCTACAC	1
TCTACAT	2
TCTACGA	5
TCTACGC	1
TCTACGG	3
TCTACGT	68
TCTAGTC	8
TCTAGTT	11
TCTCGTC	7
TCTGCGC	3
TCTGCGG	12
TCTGGTA	3
TCTTACA	1
TCTTATA	2
TGAACAC	1
TGAACAG	8
TGAACAT	28
TGAACCC	13
TGACGTA	5
TGACTAC	58
TGAGATA	4
TGAGCAC	3
TGAGCCC	5
TGAGGTA	9
TGAGTAC	4
TGAGTTA	6
TGATCAC	1
TGCACAC	66
TGCACCC	2
TGCACGC	1
TGCACGG	5
TGCACGT	26
TGCAGTC	1
TGCATAC	45
TGCCAAC	2
TGCCAAG	8
TGCCAAT	1
TGCCATG	2
TGCCGAC	21
TGCCTAC	1
TGCGCAT	61
TGCGCGT	1
TGCGGAA	13
TGCGTAT	1
TGCTCAC	1
TGCTCCC	5
TGCTTAC	2
TGCTTCC	8
TGGACAT	2
TGGACGG	12
TGGACGT	7
TGGCCAC	7
TGGCTAC	7
TGGTACA	10
TGGTACG	4
TGGTCCA	3
TGGTGCA	27
TGGTGCG	1
TGGTTCG	11
TGTACAC	4
TGTCCAC	17
TGTCGAC	18
TGTCTAC	49
TGTTGAC	5
TTAAGTA	6
TTACACA	2
TTACACC	1
TTACAGC	7
TTACATA	3
TTACCTA	19
TTACGTA	15
TTAGAGC	14
TTAGATC	1
TTAGCCC	1
TTAGCTA	1
TTAGCTC	13
TTAGGTA	38
TTAGTTA	7
TTATACC	8
TTATAGC	2
TTATTTA	14
TTCACGC	36
TTCACGG	12
TTCATAC	1
TTCCAAG	1
TTCCAGA	1
TTCCATA	25
TTCCATC	3
TTCCATG	1
TTCCCCC	4
TTCCGCC	4
TTCGAAA	3
TTCGAGC	11
TTCGGAA	35
TTCGGTA	10
TTCGTTA	3
TTCTTAC	1
TTCTTAT	2
TTGAACA	14
TTGACGT	5
TTGCACA	8
TTGCAGT	1
TTGCATA	3
TTGCCGA	8
TTGCTCA	1
TTGCTCC	5
TTGCTTA	2
TTGCTTC	8
TTGGCCA	7
TTGGCTA	4
TTGGTAC	3
TTGGTTC	11
TTGTACA	2
TTGTCCA	17
TTGTCGA	12
TTGTCTA	46
TTGTTGA	5
TTTAGAG	14
TTTCTTA	3
TTTGGTA	3
