## Supplemental code for "Non-identifiability and the Blessings of Misspecification in Models of Molecular Fitness": sequences_r0_c7_kmers_lag_4_file_0.tsv

[ACA	[[0,1,0,0,0],[0,9,0,0,0],[72,69,35,52,0]]
[ACC	[[0,0,0,0,0],[0,0,0,0,0],[12,7,5,9,0]]
[ACG	[[18,84,4,19,0],[258,1009,28,271,0],[289,333,160,274,0]]
[[[A	[[0,633,0,0,0],[0,8026,0,0,0],[0,8541,0,0,0]]
[[AC	[[1,0,125,507,0],[9,0,1566,6451,0],[228,33,1056,7224,0]]
[ACT	[[105,269,31,102,0],[1402,3328,480,1241,0],[1985,2147,1160,1932,0]]
[CCA	[[0,0,0,0,0],[0,0,0,0,0],[6,5,3,5,0]]
[CCC	[[0,0,0,0,0],[0,0,0,0,0],[0,1,1,0,0]]
[CCG	[[0,1,0,0,0],[6,6,0,0,0],[13,20,11,22,0]]
[[[C	[[0,119,0,0,0],[0,1597,0,0,0],[0,614,0,0,0]]
[[CC	[[0,0,1,118,0],[0,0,12,1585,0],[19,2,66,527,0]]
[CCT	[[64,54,0,0,0],[874,707,3,1,0],[148,158,91,130,0]]
[GCA	[[0,0,0,0,0],[0,0,0,0,0],[2,3,1,2,0]]
[GCC	[[0,0,0,0,0],[0,0,0,0,0],[0,0,0,1,0]]
[GCG	[[0,0,0,0,0],[0,0,0,0,0],[12,11,8,5,0]]
[[[G	[[0,0,0,0,0],[0,0,0,0,0],[0,274,0,0,0]]
[[GC	[[0,0,0,0,0],[0,0,0,0,0],[8,1,36,229,0]]
[GCT	[[0,0,0,0,0],[0,0,0,0,0],[57,74,32,66,0]]
[TCA	[[0,0,0,0,0],[5,0,0,0,0],[3,4,1,3,0]]
[TCC	[[0,0,0,0,0],[0,0,0,0,0],[0,0,0,1,0]]
[TCG	[[0,0,0,0,0],[0,0,0,0,0],[14,19,11,19,0]]
[[[[	[[633,119,0,29,0],[8026,1597,0,377,0],[8541,614,274,571,0]]
[[[T	[[0,29,0,0,0],[0,377,0,0,0],[0,571,0,0,0]]
[[TC	[[0,0,0,29,0],[5,0,0,372,0],[11,1,63,496,0]]
[TCT	[[19,7,3,0,0],[263,80,18,11,0],[129,144,87,136,0]]
AAAA	[[78,151,41,1,0],[1043,2004,522,24,0],[522,927,268,161,0]]
AAAC	[[69,121,13,3,0],[935,1540,136,20,0],[566,1227,72,128,10]]
AAAG	[[14,15,39,0,0],[185,131,497,2,0],[621,200,44,37,0]]
AAAT	[[99,32,74,0,0],[1346,453,836,0,0],[640,241,338,106,0]]
AACA	[[44,99,8,29,12],[699,1232,54,326,188],[683,575,136,173,41]]
AACC	[[25,14,0,3,241],[288,298,2,12,3293],[864,175,6,48,2051]]
AACG	[[0,0,13,11,0],[0,0,136,136,0],[329,42,20,44,6]]
AACT	[[22,0,15,0,0],[278,1,145,0,0],[483,120,52,16,1]]
AAGA	[[0,86,0,0,0],[0,1024,3,0,0],[183,1511,272,129,9]]
AAGC	[[12,8,15,3,0],[91,104,131,37,0],[153,92,16,22,376]]
AAGG	[[21,34,1,62,0],[255,459,43,735,0],[231,27,10,20,1]]
AAGT	[[10,0,0,0,0],[178,0,0,5,0],[210,117,25,24,0]]
AATA	[[141,72,22,10,0],[1873,1016,358,124,0],[613,777,350,378,4]]
AATC	[[11,16,6,0,1],[150,246,94,0,12],[302,174,48,79,156]]
AATG	[[108,58,9,5,0],[1273,865,94,110,0],[684,314,194,190,1]]
AATT	[[35,4,11,0,0],[398,58,151,0,0],[1183,194,834,225,0]]
ACAA	[[96,46,31,15,0],[1364,752,324,241,0],[877,867,513,557,0]]
ACAC	[[170,311,69,11,0],[2031,3807,909,130,0],[1004,1693,623,368,0]]
ACAG	[[0,15,0,1,0],[0,143,3,0,0],[83,133,81,27,0]]
ACAT	[[6,2,10,30,0],[91,20,154,350,0],[362,322,131,64,0]]
ACCA	[[84,30,21,198,0],[876,283,341,2673,0],[1335,923,565,1007,0]]
ACCC	[[14,23,0,0,0],[301,308,0,0,0],[528,398,34,68,0]]
ACCG	[[0,0,0,1,0],[0,0,0,5,0],[29,38,7,4,0]]
ACCT	[[22,0,0,0,0],[205,0,0,0,0],[364,212,19,8,0]]
ACGA	[[92,11,62,8,0],[1024,228,922,53,0],[1727,807,466,116,0]]
ACGC	[[194,41,125,0,0],[2384,533,1464,0,0],[1053,168,711,34,0]]
ACGG	[[112,4,4,31,0],[1603,42,28,430,0],[1459,33,176,0,0]]
ACGT	[[169,1,19,0,0],[2201,9,271,0,0],[1165,181,291,17,0]]
ACTA	[[2,81,113,0,0],[57,958,1470,1,0],[512,570,2222,355,0]]
ACTC	[[0,21,276,0,0],[0,317,3415,0,0],[178,253,2273,55,0]]
ACTG	[[1,59,31,0,0],[11,559,480,0,0],[79,90,1183,27,0]]
ACTT	[[0,0,102,0,0],[0,0,1241,0,0],[126,68,1937,7,0]]
AGAA	[[0,5,0,0,0],[0,68,0,0,0],[48,380,83,61,0]]
AGAC	[[47,38,18,15,0],[560,460,229,132,0],[146,1638,498,65,0]]
AGAG	[[0,14,0,0,0],[0,90,0,3,0],[12,266,1,14,0]]
AGAT	[[4,1,0,0,0],[32,10,0,0,0],[125,221,17,6,0]]
AGCA	[[0,60,6,30,0],[1,787,85,289,0],[92,305,79,102,0]]
AGCC	[[14,14,0,9,0],[163,87,15,125,0],[147,225,86,48,0]]
AGCG	[[0,0,0,15,0],[0,4,0,130,0],[20,37,27,28,0]]
AGCT	[[4,13,0,0,0],[41,194,0,0,0],[192,180,46,12,0]]
AGGA	[[0,52,0,0,0],[0,631,0,0,0],[13,656,118,60,0]]
AGGC	[[41,6,20,29,0],[590,53,314,357,0],[66,66,353,31,0]]
AGGG	[[0,1,0,0,0],[0,43,0,0,0],[1,12,3,10,0]]
AGGT	[[109,12,0,0,0],[1386,76,0,1,0],[131,103,15,11,0]]
AGTA	[[0,37,0,53,0],[2,565,12,724,0],[77,516,269,110,0]]
AGTC	[[4,19,11,45,0],[107,261,211,682,0],[74,606,568,103,0]]
AGTG	[[0,0,0,0,0],[0,0,11,0,0],[12,72,62,27,0]]
AGTT	[[13,11,0,0,0],[185,170,0,5,0],[34,309,221,40,0]]
ATAA	[[123,177,61,3,0],[1563,2441,777,78,0],[379,862,275,208,0]]
ATAC	[[107,11,63,0,0],[1376,132,927,11,0],[764,707,246,143,0]]
ATAG	[[0,8,12,4,0],[2,93,181,116,0],[158,234,101,64,0]]
ATAT	[[20,17,4,0,0],[214,143,98,16,0],[304,267,112,53,0]]
ATCA	[[17,53,0,14,0],[153,576,3,163,0],[318,489,154,151,0]]
ATCC	[[5,1,0,11,0],[81,0,0,183,0],[506,132,42,43,0]]
ATCG	[[0,0,0,6,0],[0,0,0,94,0],[55,58,20,17,0]]
ATCT	[[0,0,0,0,0],[0,0,0,0,0],[265,162,14,10,0]]
ATGA	[[36,201,35,1,0],[496,2520,420,19,0],[89,1319,290,118,0]]
ATGC	[[57,14,1,0,0],[855,167,11,0,0],[143,210,131,30,0]]
ATGG	[[2,3,0,8,0],[18,42,10,127,0],[45,96,60,21,0]]
ATGT	[[2,3,0,0,0],[67,45,0,0,0],[162,172,68,22,0]]
ATTA	[[6,37,60,14,0],[139,384,787,79,0],[674,1435,697,702,0]]
ATTC	[[1,31,51,0,0],[5,368,637,0,0],[120,206,108,77,0]]
ATTG	[[14,26,11,1,0],[179,339,147,24,0],[485,863,531,516,0]]
ATTT	[[14,3,3,0,0],[77,88,42,0,0],[134,226,112,115,0]]
CAAA	[[161,12,11,4,0],[2121,129,116,29,0],[966,414,466,113,0]]
CAAC	[[68,3,0,12,0],[923,41,0,171,1],[729,723,269,116,11]]
CAAG	[[72,12,21,4,0],[838,91,260,48,0],[1127,165,190,101,0]]
CAAT	[[17,1,73,1,0],[279,31,912,6,0],[616,189,521,98,0]]
CACA	[[113,129,1,0,61],[1452,1460,0,1,811],[1459,885,52,140,24]]
CACC	[[287,20,0,0,158],[3647,279,0,0,1830],[2162,237,18,51,1082]]
CACG	[[75,118,70,37,0],[920,1403,1170,509,0],[1428,526,699,508,3]]
CACT	[[10,1,29,0,0],[124,6,274,0,0],[705,126,55,38,0]]
CAGA	[[5,0,0,0,0],[67,0,0,0,0],[259,146,2,16,4]]
CAGC	[[16,8,0,0,0],[172,50,0,0,1],[222,45,32,14,171]]
CAGG	[[15,0,0,0,0],[229,0,0,0,0],[459,64,3,30,0]]
CAGT	[[16,3,0,0,0],[232,40,0,0,0],[125,31,9,6,0]]
CATA	[[181,62,0,1,1],[2554,842,0,8,6],[715,371,57,69,4]]
CATC	[[46,0,0,0,1],[526,14,0,0,11],[547,195,34,44,77]]
CATG	[[139,0,0,0,0],[1758,4,0,0,0],[855,39,6,50,1]]
CATT	[[45,30,38,3,0],[473,341,487,88,0],[755,82,426,87,0]]
CCAA	[[68,37,38,1,0],[762,383,482,13,0],[741,481,881,266,0]]
CCAC	[[9,39,138,0,0],[91,495,1777,0,0],[997,1139,1677,328,0]]
CCAG	[[1,9,15,15,0],[1,77,226,231,0],[210,198,363,76,0]]
CCAT	[[127,42,114,0,0],[1781,490,1485,4,0],[487,318,676,142,0]]
CCCA	[[28,20,8,10,0],[344,320,120,74,0],[551,939,140,262,0]]
CCCC	[[32,16,0,0,0],[428,365,0,0,0],[700,383,48,72,0]]
CCCG	[[0,0,0,0,0],[0,12,0,0,0],[53,164,9,21,0]]
CCCT	[[0,0,0,0,0],[0,0,0,0,0],[160,131,7,6,0]]
CCGA	[[0,21,0,0,0],[0,272,6,0,0],[50,223,19,14,0]]
CCGC	[[0,4,3,0,0],[0,32,40,0,0],[65,76,879,52,0]]
CCGG	[[0,0,0,0,0],[0,15,0,0,0],[15,121,11,4,0]]
CCGT	[[2,0,0,0,0],[28,5,0,0,0],[31,64,23,6,0]]
CCTA	[[8,21,64,5,0],[105,233,874,65,0],[212,494,203,108,0]]
CCTC	[[0,0,90,0,0],[0,0,1166,0,0],[166,310,423,78,0]]
CCTG	[[0,16,0,0,0],[0,190,3,0,0],[12,35,91,10,0]]
CCTT	[[0,0,0,0,0],[0,0,1,0,0],[18,21,131,5,0]]
CGAA	[[95,15,0,54,0],[1135,144,0,655,0],[892,194,98,2181,0]]
CGAC	[[8,11,154,0,0],[147,131,1919,0,0],[111,812,1144,64,0]]
CGAG	[[0,40,15,29,0],[1,666,141,426,0],[24,205,30,268,0]]
CGAT	[[0,8,0,0,0],[0,57,8,0,0],[41,99,26,12,0]]
CGCA	[[121,39,0,126,0],[1484,354,0,1615,0],[572,308,71,1210,0]]
CGCC	[[45,0,1,7,0],[565,0,28,65,0],[206,194,123,39,0]]
CGCG	[[53,15,0,75,0],[604,116,8,878,0],[603,429,542,630,0]]
CGCT	[[0,11,0,0,0],[0,177,0,0,0],[82,93,73,25,0]]
CGGA	[[127,0,0,89,0],[1804,5,0,1139,0],[710,174,43,1947,0]]
CGGC	[[4,5,7,0,0],[42,190,136,1,0],[6,25,799,39,0]]
CGGG	[[0,0,0,4,0],[0,0,0,28,0],[10,48,8,166,0]]
CGGT	[[41,0,0,0,0],[511,0,0,0,0],[14,18,5,1,0]]
CGTA	[[99,68,31,69,0],[1341,739,426,838,0],[582,574,284,1276,0]]
CGTC	[[0,111,148,1,0],[0,1373,1800,10,0],[96,771,725,128,0]]
CGTG	[[0,18,19,6,0],[0,301,177,119,0],[15,108,70,281,0]]
CGTT	[[3,37,0,0,0],[50,399,0,4,0],[9,272,275,52,0]]
CTAA	[[2,0,8,0,0],[58,0,104,0,0],[430,179,226,165,0]]
CTAC	[[109,0,84,0,0],[1277,0,1190,0,0],[946,455,350,133,0]]
CTAG	[[14,18,50,114,0],[123,236,553,1695,0],[220,435,171,1857,0]]
CTAT	[[3,0,2,0,0],[5,0,61,0,0],[257,126,184,60,0]]
CTCA	[[2,12,0,0,0],[32,206,0,0,0],[300,218,29,94,0]]
CTCC	[[21,5,0,0,0],[317,65,0,0,0],[654,155,46,64,0]]
CTCG	[[28,29,33,294,0],[440,334,490,3559,0],[284,527,206,2124,0]]
CTCT	[[0,0,0,0,0],[0,0,0,0,0],[163,62,14,11,0]]
CTGA	[[0,1,0,0,0],[0,11,0,0,0],[42,116,9,78,0]]
CTGC	[[45,0,74,0,0],[434,0,918,0,0],[58,50,138,14,0]]
CTGG	[[0,0,0,34,0],[0,0,3,498,0],[57,285,38,1082,0]]
CTGT	[[0,0,0,0,0],[0,0,0,0,0],[20,35,7,7,0]]
CTTA	[[0,3,0,2,0],[0,74,0,16,0],[63,72,15,74,0]]
CTTC	[[0,8,0,0,0],[0,87,0,0,0],[48,54,49,19,0]]
CTTG	[[0,10,11,81,0],[0,178,112,963,0],[61,375,50,1807,0]]
CTTT	[[0,0,0,0,0],[0,0,0,0,0],[10,8,3,3,0]]
GAAA	[[29,16,16,105,0],[369,198,177,1314,0],[129,24,66,790,0]]
GAAC	[[37,18,0,15,0],[378,357,0,144,0],[112,355,25,159,34]]
GAAG	[[0,0,0,0,0],[0,0,0,0,0],[78,59,19,63,0]]
GAAT	[[31,0,30,49,0],[428,6,510,596,0],[540,151,286,2050,0]]
GACA	[[0,0,0,8,58],[5,8,0,126,726],[159,83,21,22,89]]
GACC	[[11,0,0,0,225],[129,0,0,0,2818],[342,90,30,15,3934]]
GACG	[[68,54,38,36,0],[882,712,368,402,0],[815,418,678,436,11]]
GACT	[[59,0,14,0,0],[681,4,122,0,0],[309,89,69,35,1]]
GAGA	[[0,0,0,4,0],[1,0,0,30,0],[20,25,2,10,18]]
GAGC	[[57,5,0,0,4],[784,19,0,0,40],[69,47,12,21,720]]
GAGG	[[15,0,0,9,0],[144,2,0,197,0],[26,21,1,5,1]]
GAGT	[[15,18,0,6,0],[207,262,0,61,0],[167,177,26,72,0]]
GATA	[[39,4,0,0,0],[382,41,3,0,0],[140,139,78,46,8]]
GATC	[[10,0,0,0,0],[80,0,0,0,4],[114,92,41,29,313]]
GATG	[[13,0,0,0,0],[235,0,5,0,0],[59,6,17,6,2]]
GATT	[[36,1,0,0,0],[504,10,1,0,0],[968,103,668,137,1]]
GCAA	[[24,0,21,76,0],[269,1,255,960,0],[179,64,59,461,0]]
GCAC	[[120,62,34,29,0],[1465,878,551,274,0],[428,276,203,126,0]]
GCAG	[[4,0,0,3,0],[66,0,0,40,0],[94,30,60,37,0]]
GCAT	[[101,0,14,86,0],[1401,14,112,1035,0],[279,155,71,1070,0]]
GCCA	[[11,18,10,45,0],[98,315,73,655,0],[208,160,53,107,0]]
GCCC	[[19,0,0,0,0],[129,0,12,0,0],[518,161,138,69,0]]
GCCG	[[21,1,0,1,0],[272,1,15,28,0],[192,30,123,35,0]]
GCCT	[[1,0,16,0,0],[10,0,190,0,0],[260,172,24,7,0]]
GCGA	[[55,11,0,0,0],[650,149,0,7,0],[1221,44,15,6,0]]
GCGC	[[83,0,1,0,0],[993,0,11,0,0],[789,78,132,31,0]]
GCGG	[[13,7,0,0,0],[177,120,0,0,0],[1082,26,27,6,0]]
GCGT	[[22,69,0,0,0],[279,745,0,0,0],[890,255,28,73,0]]
GCTA	[[0,11,0,0,0],[0,123,0,0,0],[155,238,86,57,0]]
GCTC	[[14,5,11,0,0],[238,65,162,0,0],[232,162,164,52,0]]
GCTG	[[0,29,0,0,0],[0,358,0,0,0],[135,7,100,16,0]]
GCTT	[[2,8,0,0,0],[11,87,0,0,0],[66,26,83,4,0]]
GGAA	[[71,0,0,56,0],[923,0,0,881,0],[54,29,20,631,0]]
GGAC	[[2,52,19,0,0],[23,631,188,0,0],[70,672,148,136,0]]
GGAG	[[0,0,0,0,0],[0,0,0,0,0],[28,107,16,28,0]]
GGAT	[[39,0,13,37,0],[392,0,232,515,0],[209,139,40,1768,0]]
GGCA	[[0,46,0,0,0],[0,657,0,18,0],[33,99,26,15,0]]
GGCC	[[12,5,1,0,0],[256,52,1,0,0],[108,130,75,28,1]]
GGCG	[[13,7,7,0,0],[193,136,122,0,0],[569,302,494,294,0]]
GGCT	[[7,0,29,0,0],[82,0,358,0,0],[166,150,60,18,0]]
GGGA	[[0,0,0,0,0],[0,0,0,0,0],[1,11,5,11,0]]
GGGC	[[1,0,0,0,0],[43,0,0,0,0],[39,49,87,21,0]]
GGGG	[[0,0,0,0,0],[0,0,0,5,0],[7,6,5,5,0]]
GGGT	[[0,4,0,0,0],[10,31,0,0,0],[138,124,22,47,0]]
GGTA	[[0,160,0,4,0],[0,2074,5,31,0],[48,290,131,57,0]]
GGTC	[[0,3,16,0,0],[5,37,106,22,0],[70,414,321,72,0]]
GGTG	[[0,28,0,0,0],[0,401,0,0,0],[21,31,37,6,0]]
GGTT	[[0,11,0,0,0],[0,153,0,0,0],[39,138,141,25,0]]
GTAA	[[0,0,0,99,0],[2,0,0,1341,0],[225,53,34,451,0]]
GTAC	[[153,21,66,29,0],[2060,267,736,412,0],[964,233,384,205,0]]
GTAG	[[18,0,13,0,0],[234,0,195,14,0],[442,37,278,112,0]]
GTAT	[[45,1,25,55,0],[616,0,292,691,0],[349,104,62,1103,0]]
GTCA	[[0,4,0,0,0],[0,112,0,0,0],[173,51,40,26,0]]
GTCC	[[113,0,1,36,0],[1365,0,21,459,0],[1390,111,757,230,0]]
GTCG	[[127,13,28,25,0],[1506,101,389,336,0],[1081,88,774,258,0]]
GTCT	[[80,0,15,0,0],[1153,0,245,0,0],[350,95,121,40,0]]
GTGA	[[0,0,0,0,0],[0,0,0,0,0],[14,26,8,3,0]]
GTGC	[[32,13,1,0,0],[539,152,11,0,0],[144,58,97,35,0]]
GTGG	[[19,0,0,0,0],[188,0,0,0,0],[103,21,68,26,0]]
GTGT	[[0,6,0,0,0],[0,119,0,0,0],[169,196,24,72,0]]
GTTA	[[0,7,1,8,0],[0,96,23,116,0],[33,42,15,10,0]]
GTTC	[[48,0,11,0,0],[583,0,150,0,0],[506,28,378,100,0]]
GTTG	[[5,0,0,0,0],[28,0,0,0,0],[434,11,330,101,0]]
GTTT	[[0,0,0,0,0],[12,0,0,0,0],[106,18,57,22,0]]
TAAA	[[3,27,0,95,0],[60,300,0,1268,0],[261,638,102,261,0]]
TAAC	[[18,141,11,7,0],[263,1955,136,89,0],[201,839,75,269,5]]
TAAG	[[0,11,58,6,0],[4,141,735,133,0],[278,235,36,175,0]]
TAAT	[[98,1,3,0,0],[1318,12,84,5,0],[326,178,238,182,0]]
TACA	[[31,332,7,11,1],[525,4168,92,162,13],[441,2076,80,492,16]]
TACC	[[10,3,1,19,18],[109,32,3,193,246],[450,519,19,480,644]]
TACG	[[12,104,26,86,0],[167,1257,401,1163,0],[255,647,111,392,5]]
TACT	[[0,27,2,0,0],[1,393,29,0,0],[177,277,43,117,0]]
TAGA	[[0,32,14,1,0],[0,357,90,12,0],[110,665,17,214,1]]
TAGC	[[11,16,0,14,0],[115,217,3,198,0],[134,322,52,373,113]]
TAGG	[[1,62,0,50,0],[3,853,0,531,0],[131,404,12,205,0]]
TAGT	[[49,58,0,18,0],[686,959,11,294,0],[470,1026,113,502,0]]
TATA	[[3,43,2,30,0],[50,547,31,339,0],[256,573,72,243,0]]
TATC	[[17,1,0,0,0],[139,4,0,0,0],[149,262,27,299,50]]
TATG	[[13,14,4,0,0],[189,164,98,2,0],[218,155,5,178,0]]
TATT	[[1,48,3,17,0],[14,601,50,119,0],[602,132,467,138,0]]
TCAA	[[0,0,19,0,0],[0,0,176,14,0],[162,436,130,140,0]]
TCAC	[[5,53,59,0,0],[137,576,765,0,0],[131,442,661,102,0]]
TCAG	[[0,0,0,0,0],[0,3,0,1,0],[40,123,52,31,0]]
TCAT	[[11,3,1,0,0],[137,27,11,0,0],[88,102,73,74,0]]
TCCA	[[21,118,1,30,0],[322,1445,1,358,0],[269,2114,86,242,0]]
TCCC	[[1,9,0,0,0],[0,120,0,0,0],[146,260,26,95,0]]
TCCG	[[0,5,0,0,0],[0,53,0,0,0],[19,820,1,42,0]]
TCCT	[[11,36,0,0,0],[188,459,0,0,0],[85,304,7,24,0]]
TCGA	[[17,130,22,0,0],[260,1548,306,5,0],[367,1057,27,42,0]]
TCGC	[[9,8,14,11,0],[76,93,91,177,0],[254,240,482,156,0]]
TCGG	[[91,5,0,10,0],[1168,192,0,81,0],[318,689,18,28,0]]
TCGT	[[74,190,24,40,0],[836,2424,326,453,0],[630,1220,132,512,0]]
TCTA	[[0,80,19,0,0],[0,1153,263,0,0],[121,582,172,107,0]]
TCTC	[[0,0,7,0,0],[0,0,80,0,0],[65,194,281,65,0]]
TCTG	[[0,15,3,0,0],[0,245,18,0,0],[19,128,88,16,0]]
TCTT	[[3,0,0,0,0],[79,0,11,0,0],[14,55,142,8,0]]
TGAA	[[0,50,0,0,0],[0,667,0,4,0],[15,82,18,154,0]]
TGAC	[[9,135,5,58,0],[135,1725,28,675,0],[47,1289,568,238,0]]
TGAG	[[4,12,9,10,0],[30,87,202,101,0],[11,291,7,132,0]]
TGAT	[[0,1,0,0,0],[2,17,0,0,0],[36,130,7,91,0]]
TGCA	[[0,100,1,45,0],[0,1370,21,640,0],[64,318,44,246,0]]
TGCC	[[13,0,21,1,0],[157,2,272,10,0],[67,337,96,347,0]]
TGCG	[[0,62,13,1,0],[9,748,167,16,0],[82,251,70,289,0]]
TGCT	[[0,6,0,10,0],[0,94,0,98,0],[39,113,47,58,0]]
TGGA	[[0,21,0,0,0],[0,206,0,0,0],[10,185,13,138,0]]
TGGC	[[0,7,0,7,0],[0,66,1,82,0],[62,202,420,303,0]]
TGGG	[[0,0,0,0,0],[0,0,5,8,0],[10,130,7,150,0]]
TGGT	[[14,3,28,11,0],[203,63,401,152,0],[243,632,53,284,0]]
TGTA	[[0,4,0,0,0],[0,97,0,6,0],[56,406,185,175,0]]
TGTC	[[0,17,18,49,0],[0,174,215,684,0],[50,697,587,303,0]]
TGTG	[[0,0,0,0,0],[0,0,0,0,0],[3,123,49,147,0]]
TGTT	[[0,0,5,0,0],[0,11,28,3,0],[18,293,239,86,0]]
TTAA	[[0,0,6,0,0],[5,2,132,0,0],[228,295,189,100,0]]
TTAC	[[13,19,15,0,0],[247,184,135,0,0],[431,717,430,133,0]]
TTAG	[[15,15,38,7,0],[100,204,458,125,0],[187,288,202,78,0]]
TTAT	[[10,0,0,14,0],[132,0,2,77,0],[234,290,198,123,0]]
TTCA	[[0,48,0,1,0],[0,584,1,12,0],[74,574,22,63,0]]
TTCC	[[31,4,4,0,0],[363,55,32,5,0],[161,129,37,82,0]]
TTCG	[[14,0,45,3,0],[173,2,562,50,0],[59,440,42,76,0]]
TTCT	[[0,0,0,3,0],[0,0,0,79,0],[75,142,15,22,0]]
TTGA	[[14,5,0,0,0],[175,32,0,0,0],[124,681,134,65,0]]
TTGC	[[12,8,0,16,0],[203,122,0,192,0],[327,529,326,178,0]]
TTGG	[[0,11,0,14,0],[0,107,0,194,0],[141,585,131,83,0]]
TTGT	[[2,75,0,5,0],[36,909,0,42,0],[471,1234,223,535,0]]
TTTA	[[0,0,14,0,0],[0,12,77,0,0],[42,162,28,59,0]]
TTTC	[[0,0,0,3,0],[9,0,0,79,0],[59,121,82,58,0]]
TTTG	[[0,0,3,0,0],[0,0,42,0,0],[24,111,29,39,0]]
TTTT	[[0,0,0,0,0],[0,0,0,0,0],[41,68,31,14,0]]
