## Supplemental code for "Non-identifiability and the Blessings of Misspecification in Models of Molecular Fitness": sequences_r0_c8_kmers_kmc_out_1_full_7.tsv

AAAAACA	627
AAAAACC	333
AAAAAGA	56
AAAAAGG	9
AAAAAGT	2
AAAAATG	16
AAAACAC	620
AAAACAG	1
AAAACAT	6
AAAACCT	7
AAAACGG	17
AAAAGAC	66
AAAAGGC	310
AAAAGGT	144
AAAAGTA	2
AAAATCC	3
AAAATGC	21
AAACAAA	7
AAACAAC	171
AAACACA	601
AAACACC	48
AAACACG	3
AAACAGC	1
AAACATA	6
AAACCAT	275
AAACCCA	1
AAACCGT	2
AAACCTA	7
AAACGGC	24
AAACGGT	112
AAACTAC	19
AAACTGC	1
AAAGACC	172
AAAGACT	10
AAAGAGT	3
AAAGCGC	4
AAAGCGT	127
AAAGGCA	258
AAAGGCC	52
AAAGGGC	43
AAAGGTA	142
AAAGGTC	1
AAAGGTT	1
AAAGTAC	2
AAATAAA	300
AAATAAC	58
AAATACA	357
AAATACC	18
AAATACG	587
AAATACT	3
AAATAGT	9
AAATATA	14
AAATCAT	119
AAATCCA	57
AAATCCT	183
AAATCGT	94
AAATGAA	2
AAATGAC	627
AAATGAG	41
AAATGAT	2
AAATGCA	34
AAATGCC	9
AAATGGC	42
AAATGGG	5
AAATGGT	29
AAATGTC	45
AACAAAA	248
AACAAAC	7
AACAACA	16
AACAACC	40
AACAACT	171
AACAAGA	217
AACACCC	8
AACACGA	3
AACAGCC	50
AACAGGA	3
AACATTC	311
AACATTT	9
AACCACA	13
AACCATA	1
AACCATG	274
AACCCAC	289
AACCCAT	9
AACCGTA	2
AACCTAA	5
AACCTAT	7
AACGGCA	24
AACGGTA	112
AACGTAC	42
AACGTAT	94
AACTAAA	1
AACTACA	277
AACTCGA	1
AACTGAC	11
AACTGCA	131
AACTGCG	3
AAGACTA	10
AAGAGTA	3
AAGCACC	91
AAGCCAT	104
AAGCGCA	4
AAGCGTA	127
AAGCTAC	37
AAGGACC	255
AAGGCAC	407
AAGGCCC	52
AAGGGCA	43
AAGGTAC	702
AAGGTAT	31
AAGGTCC	1
AAGGTTC	1
AAGTACA	132
AAGTACC	11
AAGTACG	3
AAGTATG	32
AAGTTCA	5
AATAAAA	4
AATAAAC	271
AATAAAT	1266
AATAACA	174
AATAACC	54
AATAACT	88
AATAAGA	4
AATAAGG	6
AATAAGT	1
AATAATT	5
AATACAC	386
AATACAT	9
AATACCC	5
AATACCT	13
AATACGA	112
AATACGC	457
AATACGG	18
AATACTA	1
AATACTC	2
AATAGAT	2
AATAGCC	59
AATAGGC	181
AATAGTA	9
AATAGTC	107
AATATAT	109
AATATTC	15
AATCAAT	14
AATCACC	7
AATCATA	119
AATCATC	10
AATCCAC	59
AATCCAT	4
AATCCTA	183
AATCGTA	94
AATGAAC	485
AATGAAT	4
AATGACC	2
AATGACT	660
AATGAGC	19
AATGAGT	101
AATGATA	2
AATGCAC	436
AATGCAT	419
AATGCCT	10
AATGGAC	18
AATGGCT	42
AATGGGT	5
AATGGTA	29
AATGTAC	65
AATGTCT	45
AATTAAA	5
AATTAAC	1
AATTAGC	198
AATTAGT	117
AATTATT	77
AATTCAT	3
AATTCCT	5
AATTCGT	50
AATTGAC	4
AATTGGT	147
ACAAAAA	966
ACAAAAC	248
ACAAACA	27
ACAAACC	7
ACAAAGA	116
ACAACAA	521
ACAACAC	16
ACAACAG	3
ACAACTA	171
ACAAGAC	217
ACAAGCA	91
ACAAGGT	5
ACAAGTA	11
ACAATAA	224
ACAATCA	17
ACACAAA	475
ACACAAC	40
ACACAAG	102
ACACAAT	43
ACACACC	560
ACACCAA	862
ACACCAC	89
ACACCAG	325
ACACCAT	1933
ACACCCC	188
ACACGAC	11
ACACGAG	664
ACACGAT	53
ACACGGA	138
ACACGTA	34
ACACGTC	9
ACACTAA	56
ACACTAG	68
ACACTCC	6
ACAGCAG	62
ACAGCAT	30
ACAGCCC	50
ACAGGAC	3
ACATACA	84
ACATACG	1
ACATCAG	3
ACATCAT	17
ACATGAC	108
ACATGAG	33
ACATGAT	13
ACATTCC	341
ACATTTC	9
ACCAAAA	391
ACCAACA	169
ACCAAGA	315
ACCAATA	1
ACCACAA	14
ACCACCA	57
ACCACGA	143
ACCACGC	10
ACCACGG	2
ACCAGCA	65
ACCAGGA	197
ACCAGTA	79
ACCATAA	1443
ACCATCA	408
ACCATGA	818
ACCATTA	4
ACCCACA	13
ACCCACC	279
ACCCATA	8
ACCCATC	1
ACCCCAA	205
ACCCCAT	13
ACCCCCC	90
ACCGTAC	3
ACCGTAT	2
ACCTAAG	5
ACCTACA	193
ACCTATA	5
ACCTATG	2
ACGAAAA	30
ACGAAAT	846
ACGAACT	144
ACGAATT	4
ACGACAC	8
ACGACAT	108
ACGACGA	73
ACGAGAA	1
ACGAGCA	524
ACGAGGA	139
ACGAGTC	258
ACGATCA	52
ACGATGA	1
ACGCAAA	268
ACGCAAG	254
ACGCAAT	940
ACGCACT	274
ACGCATA	5
ACGCATT	643
ACGCCAA	2
ACGCCAG	41
ACGCCAT	490
ACGCGAA	440
ACGCGAC	147
ACGCGAT	7
ACGCGGA	8
ACGCGTA	121
ACGCGTC	741
ACGGAAA	556
ACGGAAT	522
ACGGATA	117
ACGGATG	232
ACGGATT	176
ACGGCAC	24
ACGGCAT	18
ACGGGTC	28
ACGGTAC	430
ACGTAAT	1318
ACGTACA	165
ACGTACT	29
ACGTAGT	2
ACGTATA	524
ACGTATT	163
ACGTCGA	9
ACGTGCC	152
ACGTGTC	119
ACTAAAA	56
ACTAAAC	1
ACTACAC	952
ACTACAT	6
ACTAGAC	123
ACTAGCA	84
ACTAGGA	3
ACTAGGC	14
ACTAGTA	652
ACTAGTC	578
ACTAGTG	11
ACTAGTT	5
ACTATGC	1
ACTCCAA	299
ACTCCAC	4
ACTCCAT	14
ACTCGAC	47
ACTCGAG	1
ACTCGCA	68
ACTCGCC	6
ACTCGCG	12
ACTCGCT	177
ACTCGGA	77
ACTCGGC	190
ACTCGTA	634
ACTCGTC	1477
ACTCGTG	326
ACTCGTT	400
ACTGACT	11
ACTGCAC	263
ACTGCAT	171
ACTGCGC	122
ACTGCGT	3
ACTGGTA	16
ACTGGTC	58
ACTGGTG	401
ACTGGTT	5
ACTTGCA	56
ACTTGCC	122
ACTTGGC	106
ACTTGGT	5
ACTTGTA	12
ACTTGTC	909
ACTTGTT	31
AGACCAA	5
AGACCAC	1
AGACGAA	121
AGACGGA	108
AGACTAC	10
AGACTGC	122
AGAGCAT	90
AGAGTAT	3
AGATACA	30
AGATACG	2
AGATCAT	10
AGCAGAA	66
AGCAGTC	19
AGCATAA	199
AGCATGA	90
AGCCACA	59
AGCCATG	104
AGCCCAC	25
AGCCCAT	50
AGCCCGC	12
AGCCGGC	15
AGCCTGC	125
AGCGCAT	4
AGCGTAC	44
AGCGTAT	86
AGCTACA	29
AGCTACG	12
AGCTCAA	32
AGCTCGA	162
AGGCACA	590
AGGCCCA	52
AGGCCGC	1
AGGCGAA	193
AGGCGGA	2
AGGCGGC	119
AGGCTGC	357
AGGGCAC	43
AGGTACA	1031
AGGTACC	23
AGGTACG	142
AGGTACT	159
AGGTATA	31
AGGTCCA	1
AGGTCGC	75
AGGTTCG	1
AGTAAAT	2
AGTACAA	123
AGTACAC	67
AGTACGC	38
AGTACTC	95
AGTAGTC	12
AGTATAA	7
AGTATAC	19
AGTATGA	189
AGTATGC	6
AGTATTC	503
AGTCACA	107
AGTCCAC	4
AGTCCGC	4
AGTCCTC	253
AGTCGAC	159
AGTCGGA	52
AGTCTAC	437
AGTCTGC	245
AGTGGAC	11
AGTTACA	73
AGTTAGA	23
AGTTATA	89
AGTTCAC	168
AGTTCGA	1
AGTTCGC	1
AGTTTAC	5
ATAAAAC	4
ATAAACA	12
ATAAACC	262
ATAAACT	19
ATAAATA	1211
ATAAATC	55
ATAACAC	173
ATAACCA	12
ATAACCC	8
ATAACCT	5
ATAACGT	136
ATAACTA	88
ATAAGAC	4
ATAAGCT	37
ATAAGGC	149
ATAAGGT	586
ATAAGTA	1
ATAATGT	61
ATAATTA	5
ATACAAC	18
ATACACA	29
ATACACC	1307
ATACATA	8
ATACATC	1
ATACCAA	8
ATACCAG	16
ATACCAT	85
ATACCCC	7
ATACCGT	3
ATACCTA	13
ATACGAC	113
ATACGCC	459
ATACGGA	19
ATACGGC	18
ATACGGT	318
ATACTAT	1
ATACTCC	10
ATAGATA	2
ATAGCAG	4
ATAGCAT	27
ATAGCCA	59
ATAGCGT	3
ATAGGCA	181
ATAGTAC	9
ATAGTCA	107
ATATAAA	1
ATATACA	104
ATATATA	105
ATATATC	4
ATATCAA	139
ATATCCA	4
ATATGGT	98
ATATTCA	1
ATATTCC	14
ATATTGT	1
ATCAAGA	139
ATCAATA	14
ATCAGCA	3
ATCATAA	6
ATCATAC	119
ATCATCA	16
ATCATGA	11
ATCCACC	77
ATCCATA	4
ATCCTAA	100
ATCCTAC	30
ATCCTAT	53
ATCGTAC	76
ATCGTAT	18
ATGAACA	203
ATGAACC	289
ATGAATA	2
ATGAATC	2
ATGACTA	656
ATGACTC	4
ATGAGAT	30
ATGAGCA	28
ATGAGCC	19
ATGAGGA	5
ATGAGGT	197
ATGAGTA	40
ATGAGTT	61
ATGATAC	2
ATGATCA	13
ATGCACA	345
ATGCACC	91
ATGCATA	405
ATGCATC	14
ATGCCAA	96
ATGCCAT	61
ATGCCTA	10
ATGCGAA	8
ATGCGGA	3
ATGGACA	18
ATGGCTA	42
ATGGGGT	5
ATGGGTA	5
ATGGTAC	127
ATGTACA	63
ATGTACC	2
ATGTACT	2
ATGTCTA	45
ATTAAAC	5
ATTAACC	1
ATTAACT	1
ATTAAGT	132
ATTACAT	77
ATTACCT	180
ATTACGT	123
ATTAGCC	6
ATTAGCT	198
ATTAGGC	2
ATTAGGT	456
ATTAGTT	125
ATTATGT	2
ATTATTT	77
ATTCACA	1
ATTCAGT	1
ATTCATA	3
ATTCCAA	22
ATTCCAG	1
ATTCCAT	340
ATTCCTA	5
ATTCGAA	25
ATTCGGA	481
ATTCGGT	81
ATTCGTT	50
ATTGAAC	175
ATTGACT	4
ATTGCAC	97
ATTGCAT	50
ATTGCTC	94
ATTGCTT	98
ATTGGTT	147
ATTGTAC	18
ATTGTAT	6
ATTTAGA	77
ATTTCAT	9
ATTTCTT	79
ATTTGGT	42
CAAAAAC	960
CAAAAAG	58
CAAAACA	98
CAAAACC	862
CAAAAGG	143
CAAACAC	27
CAAACCA	7
CAAACGG	95
CAAAGAC	116
CAAATGG	29
CAACAAA	248
CAACAAC	56
CAACAAG	217
CAACACA	37
CAACACC	362
CAACAGG	3
CAACTAA	1
CAACTAC	170
CAAGACA	556
CAAGACC	282
CAAGCAC	91
CAAGGAC	255
CAAGGTA	5
CAAGTAC	11
CAAGTAT	32
CAAGTTC	5
CAATAAA	4
CAATAAC	216
CAATAAG	4
CAATACA	41
CAATATT	14
CAATCAA	14
CAATCAC	7
CAATCAT	10
CAATGAA	224
CAATGAC	12
CAATGCA	656
CAATGGA	18
CAATGTA	2
CAATTAG	6
CACAAAA	910
CACAAAC	27
CACAAAG	116
CACAACA	59
CACAACC	1
CACAAGC	91
CACAAGT	11
CACAATA	220
CACAATC	17
CACACAA	26
CACACAC	530
CACACCA	558
CACACCC	180
CACACGA	63
CACACGG	103
CACATTC	1
CACCAAA	386
CACCAAC	169
CACCAAG	307
CACCAAT	1
CACCACA	1
CACCACC	114
CACCACG	31
CACCAGC	65
CACCAGG	197
CACCAGT	63
CACCATA	1357
CACCATC	408
CACCATG	544
CACCATT	4
CACCCAC	1
CACCCCA	188
CACCCCC	90
CACGAAA	148
CACGAAC	13
CACGACA	34
CACGACC	8
CACGAGA	1
CACGAGC	524
CACGAGG	139
CACGATC	52
CACGATG	1
CACGCAA	745
CACGCAC	274
CACGCAT	377
CACGCGA	7
CACGGAA	931
CACGGAT	239
CACGTAA	68
CACGTAT	432
CACGTCG	9
CACTAAA	56
CACTAGC	65
CACTAGG	3
CACTCCA	6
CACTGCA	274
CAGAACC	67
CAGCACC	80
CAGCAGA	62
CAGCATA	30
CAGCCCA	50
CAGGACC	229
CAGTACA	1
CAGTACC	231
CAGTCGG	40
CATAAAC	21
CATAACA	89
CATAACC	1880
CATAACG	5
CATAAGC	37
CATAAGG	449
CATAATC	12
CATAATG	61
CATACAC	832
CATACCC	2
CATACGA	1
CATACGG	5
CATACTC	2
CATATCA	8
CATCACC	504
CATCAGC	3
CATCATA	1
CATCATC	17
CATCATG	1
CATCCAC	14
CATGACA	135
CATGACC	1533
CATGAGC	68
CATGAGG	5
CATGATC	17
CATGCCA	4
CATTAAG	8
CATTACA	77
CATTACC	170
CATTACG	123
CATTAGC	4
CATTAGG	91
CATTCCA	341
CATTGAA	174
CATTGCA	98
CATTGCT	192
CATTGTA	23
CATTTCA	9
CATTTCT	79
CCAAAAA	50
CCAAAAC	712
CCAACAC	383
CCAAGAC	482
CCAATAC	13
CCACAAA	73
CCACAAC	1
CCACAAT	17
CCACCAA	1
CCACCAC	57
CCACCAT	380
CCACGAA	156
CCACGAC	31
CCACGCA	1005
CCACGGA	514
CCACGTA	71
CCAGAAC	1
CCAGCAC	77
CCAGGAC	226
CCAGTAC	231
CCATAAA	2
CCATAAC	1755
CCATAAT	12
CCATACA	4
CCATATC	8
CCATCAC	488
CCATCAT	2
CCATGAC	1441
CCATGAG	40
CCATGAT	4
CCATTAC	4
CCCAAAA	321
CCCAACA	23
CCCACAA	14
CCCACCA	304
CCCACGG	2
CCCAGTA	120
CCCATAA	2
CCCATAT	8
CCCATCA	59
CCCATGA	5
CCCCAAA	272
CCCCAAC	23
CCCCAGT	120
CCCCATC	8
CCCCATG	5
CCCCCAA	90
CCCCCAG	120
CCCCCCA	155
CCCGCGC	12
CCGACGA	120
CCGACGC	152
CCGAGGC	2
CCGAGTC	4
CCGCCAG	32
CCGCGAA	8
CCGCGAC	2
CCGCGCA	26
CCGCGTC	4
CCGGCGC	15
CCGTAAT	23
CCGTACA	3
CCGTATG	2
CCGTCGA	5
CCTAAAC	1
CCTAAGC	104
CCTACAC	203
CCTACGC	30
CCTAGCC	152
CCTAGGC	461
CCTAGGT	75
CCTAGTA	6
CCTAGTC	179
CCTAGTT	1
CCTATAT	5
CCTATGC	60
CCTCGAA	230
CCTCGCA	7
CCTCGCC	64
CCTCGGA	222
CCTCGGC	1
CCTCGTA	108
CCTCGTC	531
CCTCGTT	3
CCTGCGC	190
CCTGGGT	3
CCTTGGC	1
CGAAAAA	25
CGAAAAC	17
CGAAAAG	10
CGAAAAT	3
CGAAACA	171
CGAAATA	125
CGAAATG	784
CGAACTG	144
CGAATAA	6
CGAATGA	61
CGAATTA	387
CGAATTC	50
CGAATTG	151
CGACACG	8
CGACATG	108
CGACCAC	123
CGACGAA	688
CGACGAC	73
CGACGCA	712
CGACGGA	166
CGACGTA	280
CGAGAAC	1
CGAGCAA	1
CGAGCAC	523
CGAGCAT	142
CGAGGAC	139
CGAGGCT	2
CGAGTAT	164
CGAGTCC	257
CGAGTCG	5
CGATCAC	52
CGATCAT	5
CGATGAA	7
CGATGAC	1
CGCAAAA	145
CGCAAAC	95
CGCAAAT	29
CGCAAGG	255
CGCAATA	28
CGCAATC	14
CGCAATG	912
CGCAATT	6
CGCACAC	68
CGCACGG	12
CGCACTG	274
CGCATAA	571
CGCATAC	5
CGCATGC	4
CGCATTA	469
CGCATTG	487
CGCATTT	79
CGCCAAC	2
CGCCAGC	12
CGCCAGG	29
CGCCAGT	32
CGCCATG	490
CGCCGTA	23
CGCCGTC	5
CGCCTGC	65
CGCGAAA	4
CGCGAAT	444
CGCGACC	76
CGCGACG	73
CGCGATG	7
CGCGCAA	13
CGCGCAC	12
CGCGCAT	91
CGCGGAT	8
CGCGTAG	121
CGCGTAT	12
CGCGTCG	745
CGCTCAC	177
CGGAAAA	314
CGGAAAC	27
CGGAAAG	177
CGGAAAT	405
CGGAATA	420
CGGAATC	4
CGGAATG	449
CGGAATT	8
CGGACAA	5
CGGATAA	382
CGGATAC	7
CGGATAG	3
CGGATGA	227
CGGATGG	5
CGGATTA	504
CGGATTC	10
CGGATTG	1
CGGCACA	24
CGGCATG	18
CGGCCAC	190
CGGCGCA	136
CGGCTGC	1
CGGGTCG	28
CGGTACA	390
CGGTACG	112
CGGTACT	9
CGTAATA	1318
CGTAATG	23
CGTACAC	172
CGTACAT	5
CGTACGC	415
CGTACTC	118
CGTACTG	29
CGTAGAC	229
CGTAGGC	195
CGTAGTA	2
CGTATAA	42
CGTATAC	317
CGTATAT	194
CGTATGC	97
CGTATTA	14
CGTATTC	83
CGTATTG	49
CGTATTT	42
CGTCCAC	1156
CGTCCGC	17
CGTCCTC	200
CGTCGAA	5
CGTCGAC	1099
CGTCGCC	23
CGTCGGA	336
CGTCGGC	1
CGTCGTC	336
CGTCTAC	10
CGTGCAC	149
CGTGCCG	152
CGTGGAC	177
CGTGTCC	1
CGTGTCG	118
CGTTACA	23
CGTTATA	27
CGTTCAC	399
CGTTTAC	4
CTAAAAC	56
CTAAACC	2
CTAAGCC	104
CTACACA	108
CTACACC	1057
CTACACG	93
CTACATC	19
CTACGAA	54
CTACGCA	20
CTACGCC	42
CTACGGA	46
CTACGTA	1028
CTAGACC	1
CTAGACT	122
CTAGCAC	65
CTAGCAG	19
CTAGCCC	12
CTAGCCG	15
CTAGCCT	125
CTAGGAC	3
CTAGGCC	1
CTAGGCG	119
CTAGGCT	355
CTAGGTC	75
CTAGTAC	138
CTAGTAG	12
CTAGTAT	525
CTAGTCC	4
CTAGTCG	154
CTAGTCT	682
CTAGTGG	11
CTAGTTC	164
CTAGTTT	5
CTATATC	5
CTATGCC	61
CTCAAGT	32
CTCACAA	3
CTCACAC	26
CTCACGA	2
CTCACGG	175
CTCCAAA	34
CTCCAAC	170
CTCCAAG	95
CTCCACA	4
CTCCATA	12
CTCCATG	2
CTCCCCC	65
CTCGAAA	230
CTCGACC	47
CTCGAGT	163
CTCGCAA	7
CTCGCAC	68
CTCGCCG	5
CTCGCCT	65
CTCGCGC	12
CTCGCTC	177
CTCGGAA	29
CTCGGAT	270
CTCGGCC	190
CTCGGCT	1
CTCGTAC	419
CTCGTAG	303
CTCGTAT	20
CTCGTCC	1373
CTCGTCG	705
CTCGTCT	10
CTCGTGC	149
CTCGTGG	177
CTCGTTC	399
CTCGTTT	4
CTGACTA	11
CTGCACA	263
CTGCATA	171
CTGCGAA	1
CTGCGCA	737
CTGCGGA	164
CTGCGTA	16
CTGGGTC	3
CTGGTAC	34
CTGGTCC	36
CTGGTCT	22
CTGGTGC	401
CTGGTTC	5
CTTACAC	74
CTTATAC	16
CTTCCCC	55
CTTCCGC	32
CTTGCAC	35
CTTGCAG	21
CTTGCCC	2
CTTGCCG	120
CTTGGCC	66
CTTGGCG	1
CTTGGCT	40
CTTGGTC	5
CTTGTAC	12
CTTGTCC	173
CTTGTCG	97
CTTGTCT	639
CTTGTTC	11
CTTGTTG	28
CTTGTTT	3
GAAAAAG	9
GAAAAAT	16
GAAAACC	7
GAAAACG	17
GAAAAGA	10
GAAAAGG	302
GAAAATC	3
GAAAATG	5
GAAACAA	171
GAAACCG	2
GAAACGG	24
GAAACTG	1
GAAAGAG	3
GAAAGCG	131
GAAAGGG	43
GAAATAA	98
GAAATAC	14
GAAATAG	9
GAAATAT	14
GAAATCA	119
GAAATCC	180
GAAATCG	94
GAAATGA	672
GAAATGC	22
GAAATGG	47
GAAATGT	45
GAACACC	8
GAACAGC	50
GAACATT	320
GAACCCA	289
GAACTGA	11
GAACTGC	133
GAATAAA	24
GAATAAC	41
GAATAAG	6
GAATACA	9
GAATAGC	59
GAATAGG	181
GAATAGT	107
GAATATT	1
GAATCCA	6
GAATGAA	263
GAATGAG	79
GAATGCA	165
GAATGCC	1
GAATGTA	2
GAATTAA	1
GAATTAG	309
GAATTAT	77
GAATTCA	3
GAATTCC	5
GAATTCG	50
GAATTGA	4
GAATTGG	147
GACAAGG	5
GACACGA	8
GACATGA	108
GACATTC	18
GACCAAA	5
GACCACG	124
GACGAAA	674
GACGAAC	131
GACGAAT	4
GACGACG	73
GACGCAA	441
GACGCAT	271
GACGGAA	92
GACGGAT	276
GACGTAA	212
GACGTAC	29
GACGTAT	161
GACTACA	681
GACTCCA	4
GACTGCG	122
GAGAACC	1
GAGATAC	30
GAGCAAC	1
GAGCACC	551
GAGCATA	142
GAGCATG	90
GAGCCCA	19
GAGGACC	144
GAGGCTG	2
GAGGTAC	197
GAGTACA	40
GAGTATA	7
GAGTATG	160
GAGTCCA	4
GAGTCCG	4
GAGTCCT	249
GAGTCGA	5
GAGTTAT	61
GATAACC	13
GATAACG	131
GATAAGG	238
GATACAA	18
GATACAC	14
GATACGC	2
GATACGG	7
GATAGCG	3
GATCACC	65
GATCATA	5
GATCATG	10
GATGAAC	7
GATGACC	1
GATGAGA	30
GATGAGG	197
GATGGGG	5
GATTAAC	1
GATTAAG	124
GATTAGC	2
GATTAGG	367
GATTAGT	8
GATTATG	2
GATTCAG	1
GATTCGG	9
GATTGCA	1
GCAAAAA	2
GCAAAAG	143
GCAAACG	95
GCAAATG	29
GCAAGGA	255
GCAATAC	28
GCAATCA	14
GCAATGA	236
GCAATGC	656
GCAATGG	18
GCAATGT	2
GCAATTA	6
GCACAAA	405
GCACAAC	16
GCACAAT	177
GCACACA	548
GCACACC	152
GCACACG	166
GCACATT	1
GCACCCA	1
GCACCCC	90
GCACGCA	5
GCACGGA	153
GCACGTA	393
GCACTGC	274
GCAGAAC	66
GCAGTCG	40
GCATAAA	19
GCATAAC	204
GCATAAG	486
GCATAAT	61
GCATACA	624
GCATACC	2
GCATACG	5
GCATCCA	14
GCATGAC	108
GCATGCC	4
GCATTAA	8
GCATTAC	366
GCATTAG	95
GCATTGA	174
GCATTGC	290
GCATTGT	23
GCATTTC	79
GCCAAAA	1
GCCAACA	21
GCCAAGA	64
GCCAATA	12
GCCACAA	59
GCCACGG	256
GCCAGCA	12
GCCAGGA	29
GCCAGTA	32
GCCATGA	655
GCCCAAA	49
GCCCACA	1
GCCCACC	25
GCCCACG	2
GCCCATA	2
GCCCATC	50
GCCCGCG	12
GCCGACG	272
GCCGCGC	1
GCCGGCG	15
GCCGTAA	23
GCCGTCG	5
GCCTACA	10
GCCTGCG	190
GCGAAAC	4
GCGAATA	1
GCGAATG	61
GCGAATT	584
GCGACCA	76
GCGACGA	73
GCGATGA	7
GCGCAAA	1
GCGCAAT	13
GCGCACG	12
GCGCATA	571
GCGCATG	4
GCGCATT	392
GCGCGTA	11
GCGGAAA	1
GCGGAAT	164
GCGGATT	12
GCGGCGC	120
GCGTACA	3
GCGTACT	44
GCGTAGA	121
GCGTATA	20
GCGTATG	69
GCGTATT	22
GCGTCGA	721
GCGTCGC	23
GCGTCGG	1
GCTACAC	71
GCTACGA	14
GCTACGC	12
GCTACGT	26
GCTCAAG	32
GCTCACA	29
GCTCACG	177
GCTCCCC	65
GCTCGAG	162
GCTGCGA	1
GCTGCGC	344
GCTGCGT	13
GCTTACA	11
GCTTCCC	55
GCTTCCG	32
GGAAAAC	7
GGAAAAG	302
GGAAAAT	5
GGAAACC	2
GGAAACG	24
GGAAACT	1
GGAAAGA	3
GGAAAGC	131
GGAAAGG	43
GGAAATA	10
GGAAATC	393
GGAAATG	2
GGAATAA	65
GGAATAC	7
GGAATAG	347
GGAATAT	1
GGAATCC	4
GGAATGA	281
GGAATGC	166
GGAATGT	2
GGAATTC	8
GGACAAG	5
GGACATT	18
GGACGGA	94
GGACGTA	94
GGATAAC	144
GGATAAG	238
GGATACG	7
GGATAGC	3
GGATGAG	227
GGATGGG	5
GGATTAA	125
GGATTAG	377
GGATTAT	2
GGATTCA	1
GGATTCG	9
GGATTGC	1
GGCACAA	576
GGCACAC	81
GGCATGA	18
GGCCACG	256
GGCCCAA	49
GGCCCAC	1
GGCCCAT	2
GGCCGCG	1
GGCGAAT	193
GGCGCAA	1
GGCGCAT	135
GGCGGAT	2
GGCGGCG	120
GGCTACA	42
GGCTACG	40
GGCTGCG	358
GGGCACA	43
GGGGTAC	5
GGGTACA	5
GGGTAGA	5
GGGTCGA	28
GGGTCGC	3
GGTACAA	384
GGTACAC	1175
GGTACAT	41
GGTACCC	23
GGTACGC	283
GGTACTC	168
GGTAGAC	5
GGTATAT	31
GGTCACG	5
GGTCCAA	1
GGTCCAC	36
GGTCGAC	28
GGTCGCG	78
GGTCTAC	22
GGTGCAC	390
GGTGCGC	11
GGTTCAC	5
GGTTCGA	147
GGTTCGC	1
GTAAATC	2
GTAATAA	1220
GTAATAC	1
GTAATAG	2
GTAATAT	95
GTAATGA	23
GTACAAA	56
GTACAAC	447
GTACAAT	4
GTACACA	516
GTACACC	220
GTACACG	630
GTACACT	130
GTACATG	46
GTACATT	11
GTACCCA	2
GTACCCC	23
GTACGCA	256
GTACGCC	32
GTACGCG	448
GTACTCC	297
GTACTCG	86
GTACTGC	29
GTAGACC	5
GTAGACG	229
GTAGGCG	195
GTAGTAA	2
GTAGTCG	12
GTATAAC	7
GTATAAG	42
GTATACC	11
GTATACG	325
GTATACT	6
GTATATC	126
GTATATG	98
GTATATT	1
GTATGAC	189
GTATGCC	92
GTATGCG	11
GTATTAC	14
GTATTCC	8
GTATTCG	578
GTATTGA	1
GTATTGC	48
GTATTTG	42
GTCACAA	99
GTCACAC	8
GTCACGG	5
GTCCAAA	1
GTCCACG	1364
GTCCGCG	21
GTCCTCG	459
GTCGAAT	5
GTCGACG	1501
GTCGCCG	23
GTCGCGC	77
GTCGCGT	1
GTCGGAA	52
GTCGGAC	5
GTCGGAT	331
GTCGGCG	1
GTCGTCG	336
GTCTACA	45
GTCTACG	1108
GTCTGCG	245
GTGCACG	539
GTGCCGA	152
GTGCGCG	11
GTGGACG	188
GTGTCCT	1
GTGTCGA	118
GTTACAC	4
GTTACAG	92
GTTAGAG	13
GTTAGAT	10
GTTATAC	85
GTTATAG	31
GTTCACG	583
GTTCGAG	143
GTTCGAT	5
GTTCGCA	1
GTTCGCG	1
GTTGACG	28
GTTTACG	12
TAAAACC	60
TAAACAA	7
TAAACAC	5
TAAACCA	268
TAAACCC	1
TAAACTA	19
TAAATAA	260
TAAATAC	951
TAAATCC	57
TAACACA	173
TAACCAC	13
TAACCCA	8
TAACCTA	5
TAACGTA	136
TAACTAC	88
TAACTCG	1
TAAGACA	4
TAAGCCA	104
TAAGCTA	37
TAAGGCA	149
TAAGGTA	586
TAAGTAC	133
TAATAAA	1213
TAATAAC	1
TAATAAG	1
TAATAAT	5
TAATACA	1
TAATAGA	2
TAATATA	95
TAATGAC	23
TAATGTA	61
TAATTAA	5
TACAAAA	56
TACAACA	465
TACAATA	4
TACACAA	634
TACACAC	30
TACACCA	2651
TACACGA	654
TACACGG	35
TACACGT	34
TACACTA	124
TACACTC	6
TACAGCA	92
TACATAC	85
TACATCA	20
TACATGA	46
TACATTC	11
TACCAAG	8
TACCAGT	16
TACCATA	85
TACCCAC	2
TACCCCA	30
TACCGTA	3
TACCTAC	193
TACGAAA	54
TACGACA	113
TACGCAA	276
TACGCCA	533
TACGCGA	440
TACGCGG	8
TACGGAA	55
TACGGAT	10
TACGGCA	18
TACGGTA	318
TACGTAA	1038
TACGTAC	123
TACGTAG	2
TACTATG	1
TACTCCA	307
TACTCGG	77
TACTCGT	9
TACTGCA	29
TAGACCA	6
TAGACGA	121
TAGACGG	108
TAGACTG	122
TAGAGCA	90
TAGATAC	2
TAGATCA	10
TAGCACC	65
TAGCAGA	4
TAGCAGT	19
TAGCATA	27
TAGCCAC	59
TAGCCCA	6
TAGCCCG	12
TAGCCGG	15
TAGCCTG	125
TAGCGTA	3
TAGCTAC	4
TAGCTCA	32
TAGCTCG	162
TAGGACC	3
TAGGCAC	183
TAGGCCG	1
TAGGCGA	193
TAGGCGG	121
TAGGCTG	355
TAGGTAC	456
TAGGTCG	75
TAGTAAA	2
TAGTACA	17
TAGTACG	35
TAGTACT	95
TAGTAGT	12
TAGTATA	19
TAGTATG	3
TAGTATT	503
TAGTCAC	107
TAGTCCT	4
TAGTCGA	154
TAGTCGG	12
TAGTCTA	437
TAGTCTG	245
TAGTGGA	11
TAGTTAC	73
TAGTTAG	23
TAGTTAT	28
TAGTTCA	163
TAGTTCG	2
TAGTTTA	5
TATAAAC	1
TATAACC	7
TATAAGG	42
TATACAC	104
TATACCA	109
TATACCG	3
TATACGG	325
TATACTC	6
TATAGCA	31
TATATAA	1
TATATAC	104
TATATCA	131
TATATCC	4
TATATGG	98
TATATTG	1
TATCAAG	139
TATCCAC	4
TATGACC	189
TATGCCA	153
TATGCGA	8
TATGCGG	3
TATGGTA	98
TATGTAC	2
TATTACC	14
TATTCAC	1
TATTCCA	22
TATTCGA	25
TATTCGG	553
TATTGAA	1
TATTGCA	48
TATTGTA	1
TATTTAG	77
TATTTGG	42
TCAAGAC	139
TCAAGTA	32
TCAAGTT	5
TCAATAT	14
TCACAAA	100
TCACAAC	3
TCACACA	8
TCACACC	26
TCACGAA	5
TCACGCA	386
TCACGCG	7
TCACGGA	365
TCACGTA	2
TCAGCAC	3
TCAGTAC	1
TCATAAC	15
TCATACA	120
TCATACT	2
TCATCAC	16
TCATGAC	11
TCCAAAA	49
TCCAACA	170
TCCAAGA	103
TCCACAA	4
TCCACCA	77
TCCACGA	44
TCCACGC	995
TCCACGG	254
TCCACGT	71
TCCAGAA	1
TCCATAA	324
TCCATAC	4
TCCATCA	23
TCCATGA	7
TCCCCCA	55
TCCCCCC	65
TCCGCCA	32
TCCGCGA	8
TCCGCGC	13
TCCTAAA	1
TCCTAAG	99
TCCTACG	30
TCCTATG	58
TCCTCGA	230
TCCTCGC	7
TCCTCGG	222
TCGAAAA	25
TCGAAAC	167
TCGAAAT	63
TCGAATA	5
TCGACCA	47
TCGACGA	495
TCGACGC	560
TCGACGG	166
TCGACGT	280
TCGAGCA	142
TCGAGTA	164
TCGATCA	5
TCGCAAG	1
TCGCAAT	7
TCGCACA	68
TCGCCGT	28
TCGCCTG	65
TCGCGCA	90
TCGCGTA	1
TCGCTCA	177
TCGGAAA	366
TCGGAAT	195
TCGGACA	5
TCGGATA	275
TCGGATT	327
TCGGCCA	190
TCGGCGC	1
TCGGCTG	1
TCGGTAC	81
TCGTACA	6
TCGTACG	415
TCGTACT	74
TCGTAGA	108
TCGTAGG	195
TCGTATA	9
TCGTATG	26
TCGTATT	3
TCGTCCA	1156
TCGTCCG	17
TCGTCCT	200
TCGTCGA	369
TCGTCGG	336
TCGTCGT	336
TCGTCTA	10
TCGTGCA	149
TCGTGGA	177
TCGTTAC	23
TCGTTAT	27
TCGTTCA	399
TCGTTTA	4
TCTACAC	32
TCTACAT	13
TCTACGA	40
TCTACGC	20
TCTACGG	46
TCTACGT	1002
TCTAGTA	17
TCTAGTC	83
TCTAGTT	163
TCTCGTC	80
TCTGCGC	81
TCTGCGG	164
TCTGGTA	18
TCTTACA	63
TCTTATA	16
TCTTGTT	11
TGAACAC	8
TGAACAG	50
TGAACAT	320
TGAACCC	289
TGAATAC	2
TGAATCC	2
TGACGTA	28
TGACTAC	671
TGACTCC	4
TGAGATA	30
TGAGCAC	28
TGAGCCC	19
TGAGGAC	5
TGAGGTA	197
TGAGTAC	40
TGAGTTA	61
TGATACA	2
TGATCAC	13
TGCACAA	22
TGCACAC	717
TGCACAT	1
TGCACCC	91
TGCACGC	5
TGCACGG	141
TGCACGT	393
TGCAGTC	21
TGCATAC	626
TGCATCC	14
TGCCAAA	1
TGCCAAC	19
TGCCAAG	64
TGCCAAT	12
TGCCATG	61
TGCCCAC	2
TGCCGAC	272
TGCCTAC	10
TGCGAAT	9
TGCGCAT	737
TGCGCGT	11
TGCGGAA	165
TGCGGAT	2
TGCGTAC	3
TGCGTAT	13
TGCTCAC	29
TGCTCCC	65
TGCTTAC	11
TGCTTCC	87
TGGACAT	18
TGGACGG	94
TGGACGT	94
TGGCCAC	66
TGGCGGC	1
TGGCTAC	82
TGGGGTA	5
TGGGTAG	5
TGGGTCG	3
TGGTACA	174
TGGTACG	29
TGGTCAC	5
TGGTCCA	36
TGGTCTA	22
TGGTGCA	390
TGGTGCG	11
TGGTTCA	5
TGGTTCG	147
TGTACAC	82
TGTACAT	11
TGTACCC	2
TGTACTC	2
TGTATAC	6
TGTCCAC	168
TGTCCTC	6
TGTCGAC	215
TGTCTAC	684
TGTTCAC	11
TGTTGAC	28
TGTTTAC	3
TTAAACC	5
TTAACCA	1
TTAACTC	1
TTAAGTA	132
TTACACA	11
TTACACC	67
TTACAGC	92
TTACATA	77
TTACCTA	180
TTACGTA	135
TTAGAGC	90
TTAGATC	10
TTAGCCC	6
TTAGCTA	4
TTAGCTC	194
TTAGGCA	2
TTAGGTA	456
TTAGTTA	124
TTAGTTC	1
TTATACC	101
TTATAGC	31
TTATGTA	2
TTATTTA	77
TTCACAA	1
TTCACGA	3
TTCACGC	393
TTCACGG	185
TTCACGT	2
TTCAGTA	1
TTCATAA	9
TTCATAC	3
TTCCAAA	14
TTCCAAG	8
TTCCAGA	1
TTCCATA	312
TTCCATC	23
TTCCATG	5
TTCCCCC	55
TTCCGCC	32
TTCCTAT	5
TTCGAAA	25
TTCGAGC	142
TTCGAGT	1
TTCGATC	5
TTCGCAA	1
TTCGCGC	1
TTCGGAA	480
TTCGGAT	1
TTCGGTA	81
TTCGTTA	50
TTCTTAC	63
TTCTTAT	16
TTGAACA	175
TTGACGT	28
TTGACTA	4
TTGCACA	132
TTGCAGT	21
TTGCATA	50
TTGCCCA	2
TTGCCGA	120
TTGCTCA	29
TTGCTCC	65
TTGCTTA	11
TTGCTTC	87
TTGGCCA	66
TTGGCGG	1
TTGGCTA	40
TTGGTAC	42
TTGGTCA	5
TTGGTTC	147
TTGTACA	30
TTGTATA	6
TTGTCCA	168
TTGTCCT	5
TTGTCGA	97
TTGTCTA	639
TTGTTCA	11
TTGTTGA	28
TTGTTTA	3
TTTACGT	12
TTTAGAG	77
TTTCATA	9
TTTCTTA	79
TTTGGTA	42
