## Supplemental code for "Non-identifiability and the Blessings of Misspecification in Models of Molecular Fitness": sequences_r0_c11_kmers_kmc_out_1_suf_5.tsv

AAACA	98
AAACC	1255
ACACA	811
ACACC	410
ACAGC	1
ACATA	6
AGACA	560
AGACC	454
ATACA	13
CAACC	41
CCACC	57
CGACA	31
CGACC	8
GAACC	68
GCAAC	1
GCACC	787
GGACC	631
GTACC	242
TAACA	90
TAACC	1929
TAATC	12
TCACC	576
TCATC	11
TGACA	135
TGACC	1725
TGAGC	40
TGATC	4
TTACC	4
