## Supplemental code for "Non-identifiability and the Blessings of Misspecification in Models of Molecular Fitness": sequences_r0_c11_kmers_kmc_out_2_pre_6.tsv

ACAAGA	3
ACAAGC	4
ACAAGG	3
ACAAGT	62
ACACGA	1
ACACGC	5
ACACGG	1
ACACGT	62
ACAGGA	2
ACAGGC	8
ACAGGG	1
ACAGGT	24
ACATGA	2
ACATGC	11
ACATGG	2
ACATGT	37
ACCAGA	1
ACCAGC	3
ACCAGT	8
ACCCGC	1
ACCCGT	6
ACCGGC	2
ACCGGT	3
ACCTGC	2
ACCTGT	7
ACGAGA	7
ACGAGC	47
ACGAGG	12
ACGAGT	223
ACGCCT	1
ACGCGA	9
ACGCGC	49
ACGCGG	13
ACGCGT	261
ACGGGA	3
ACGGGC	27
ACGGGG	7
ACGGGT	123
ACGTGA	9
ACGTGC	35
ACGTGG	11
ACGTGT	219
ACTACT	2
ACTAGA	61
ACTAGC	302
ACTAGG	51
ACTAGT	1569
ACTCCC	2
ACTCGA	46
ACTCGC	318
ACTCGG	45
ACTCGT	1736
ACTGCT	1
ACTGGA	44
ACTGGC	167
ACTGGG	24
ACTGGT	924
ACTTCT	6
ACTTGA	51
ACTTGC	296
ACTTGG	39
ACTTGT	1540
CCAACT	1
CCAAGT	5
CCACGC	1
CCACGG	2
CCACGT	2
CCAGGG	1
CCAGGT	2
CCATGC	1
CCATGT	4
CCCCGT	1
CCCGGT	1
CCGAGC	3
CCGAGT	10
CCGCGC	2
CCGCGT	18
CCGGGT	11
CCGTGC	2
CCGTGT	20
CCTACC	1
CCTAGA	7
CCTAGC	25
CCTAGG	4
CCTAGT	111
CCTCGA	3
CCTCGC	22
CCTCGG	1
CCTCGT	132
CCTGGA	1
CCTGGC	17
CCTGGG	3
CCTGGT	70
CCTTGA	1
CCTTGC	26
CCTTGG	1
CCTTGT	102
GCAAGC	1
GCAAGT	1
GCACGC	1
GCACGT	2
GCAGGT	1
GCATGC	1
GCATGT	1
GCCTGT	1
GCGAGC	1
GCGAGT	11
GCGCGT	11
GCGGGC	2
GCGGGT	6
GCGTGC	1
GCGTGT	4
GCTAGA	1
GCTAGC	3
GCTAGG	2
GCTAGT	51
GCTCGC	15
GCTCGG	2
GCTCGT	57
GCTGGC	4
GCTGGG	2
GCTGGT	26
GCTTGC	11
GCTTGG	2
GCTTGT	53
TCAAGT	3
TCACGC	1
TCACGT	3
TCAGGT	1
TCATGA	1
TCATGC	1
TCATGT	1
TCCTGC	1
TCGAGC	2
TCGAGG	3
TCGAGT	9
TCGCGC	3
TCGCGT	16
TCGGGA	1
TCGGGG	1
TCGGGT	9
TCGTGC	2
TCGTGG	1
TCGTGT	16
TCTAGA	4
TCTAGC	15
TCTAGG	5
TCTAGT	105
TCTCGA	1
TCTCGC	22
TCTCGG	2
TCTCGT	119
TCTGGA	6
TCTGGC	17
TCTGGG	4
TCTGGT	60
TCTTGA	4
TCTTGC	20
TCTTGG	4
TCTTGT	108
