## Supplemental code for "Non-identifiability and the Blessings of Misspecification in Models of Molecular Fitness": sequences_r0_c13_kmers_lag_1_file_0.tsv

[	[[9,3,0,0,0],[8026,1597,0,377,0],[8541,614,274,571,0]]
A	[[32,53,13,22,2],[26650,44938,9932,17546,1744],[22161,39551,11370,17907,218]]
C	[[31,21,29,16,10],[29523,21183,22757,14039,8256],[23234,24308,20957,15894,9748]]
G	[[18,8,13,23,0],[14472,13335,8583,14564,0],[17025,13516,9084,13876,31]]
T	[[32,22,7,8,0],[22139,14705,9682,5952,0],[20246,16152,11847,12872,3]]
